# Robust CRISPR Screens Identify TPL1 as a Novel Long Noncoding RNA Driving Triple-Negative Breast Cancer Hallmarks

**DOI:** 10.1101/2025.08.06.668327

**Authors:** Ramesh Elango, Sunandini Ramnarayanan, Radhakrishnan Vishnubalaji, Lutfiye Yildiz Ozer, Michela Coan, Yifan Yu, Sunkyu Choi, Tina Uroda, Carlos Pulido-Quetglas, Frank Schmidt, Khalid Ouararhni, Ayman Al Haj Zen, Rory Johnson, Nehad M. Alajez

**Affiliations:** Translational Oncology Research Center (TORC), Qatar Biomedical Research Institute (QBRI), Hamad Bin Khalifa University (HBKU), Qatar Foundation (QF), PO Box 34110, Doha, Qatar; School of Biology and Environmental Science, University College Dublin, Dublin, D04 V1W8, Ireland; Conway Institute for Biomolecular and Biomedical Research, University College Dublin, Dublin, D04 V1W8, Ireland; The SFI Centre for Research Training in Genomics Data Science, Dublin, Ireland; College of Health & Life Sciences, Hamad Bin Khalifa University (HBKU), Qatar Foundation (QF), Doha, Qatar; Proteomics Core, Research, Weill Cornell Medicine-Qatar, Education City, Qatar Foundation, P.O. 24144 Doha, Qatar; Department of Medical Oncology, Inselspital, Bern University Hospital, University of Bern, Bern 3010 Switzerland; Department for BioMedical Research, University of Bern, Bern 3008, Switzerland.; Graduate School of Cellular and Biomedical Sciences, University of Bern, Bern 3012, Switzerland; Genomics Core Facility, Hamad Bin Khalifa University, Qatar Foundation, Doha P.O. Box 34110, Qatar; FutureNeuro, SFI Research Centre for Chronic and Rare Neurological Diseases, Dublin, Ireland

**Keywords:** Long noncoding RNA (lncRNA), Triple-negative breast cancer, CRISPR-Cas9 screen, TPL1, ceRNA network

## Abstract

Despite the growing catalog of long noncoding RNAs (lncRNAs), the functional roles of their vast majority in cancer remain poorly defined. To systematically explore lncRNA dependencies in triple-negative breast cancer (TNBC), we compiled a comprehensive annotation by merging GENCODE, BIGTranscriptome, and MiTranscriptome databases and performed a CRISPR-Cas9 deletion screen targeting 1,029 TNBC-enriched lncRNAs. The screen revealed several essential lncRNAs and those modulating doxorubicin sensitivity, with TPL1 emerging among top hits. TPL1 silencing significantly impaired TNBC cell proliferation in both 2D and 3D cultures and reduced invasive capacity in an organ-on-chip model. Transcriptomic and proteomic profiling following TPL1 knockdown revealed downregulation of genes involved in ECM–receptor interaction, focal adhesion, cell migration, and PI3K-Akt signaling. Mechanistically, TPL1 directly interacted with key proteins including EIF4B, MDM2, TARBP2, TLE5, and GTPase RAN, suggesting TPL1 could regulate RNA processing, transcriptional repression, and translation, as well as modulate GTPase signaling pathways. Additionally, TPL1 functioned as a competing endogenous RNA (ceRNA), sequestering miR-10396b-5p, miR-486-3p, and miR-450a-2-3p, among others, thereby modulating expression of pro-tumorigenic targets. Clinically, TPL1 was significantly overexpressed in TNBC tissues, particularly in the BLIS subtype. Collectively, our findings highlight TPL1 as a key regulator of TNBC molecular networks and a promising therapeutic target.
