## Supplemental Table 1 for "Robust CRISPR Screens Identify TPL1 as a Novel Long Noncoding RNA Driving Triple-Negative Breast Cancer Hallmarks"

### Sheet: Sheet1
Table S1. Sequence of primers used for NGS sequencing of the library and for Gibson cloning
NGS_1F	AATGATACGGCGACCACCGAGATCTACACTCTTTCCCTACACGACGCTCTTCCGATCTcttgtggaaaggacg
NGS_2F	AATGATACGGCGACCACCGAGATCTACACTCTTTCCCTACACGACGCTCTTCCGATCTHcttgtggaaaggacg
NGS_3F	AATGATACGGCGACCACCGAGATCTACACTCTTTCCCTACACGACGCTCTTCCGATCTHMcttgtggaaaggacg
NGS_4F	AATGATACGGCGACCACCGAGATCTACACTCTTTCCCTACACGACGCTCTTCCGATCTHMMcttgtggaaaggacg
NGS_5F	AATGATACGGCGACCACCGAGATCTACACTCTTTCCCTACACGACGCTCTTCCGATCTNNMMcttgtggaaaggacg
NGS_6F	AATGATACGGCGACCACCGAGATCTACACTCTTTCCCTACACGACGCTCTTCCGATCTNNMMCcttgtggaaaggacg
NGS_1R	CAAGCAGAAGACGGCATACGAGATTCGCCTTGGTGACTGGAGTTCAGACGTGTGCTCTTCCGATCTcttgctatttctagctc
NGS_2R	CAAGCAGAAGACGGCATACGAGATaccaattaGTGACTGGAGTTCAGACGTGTGCTCTTCCGATCTcttgctatttctagctc
NGS_3R	CAAGCAGAAGACGGCATACGAGATtcgttcgaGTGACTGGAGTTCAGACGTGTGCTCTTCCGATCTcttgctatttctagctc
NGS_4R	CAAGCAGAAGACGGCATACGAGATaacgaagtGTGACTGGAGTTCAGACGTGTGCTCTTCCGATCTcttgctatttctagctc
NGS_5R	CAAGCAGAAGACGGCATACGAGATcaacctctGTGACTGGAGTTCAGACGTGTGCTCTTCCGATCTcttgctatttctagctc
NGS_6R	CAAGCAGAAGACGGCATACGAGATggttagtcGTGACTGGAGTTCAGACGTGTGCTCTTCCGATCTcttgctatttctagctc
NGS_7R	CAAGCAGAAGACGGCATACGAGATgcaagatcGTGACTGGAGTTCAGACGTGTGCTCTTCCGATCTcttgctatttctagctc
NGS_8R	CAAGCAGAAGACGGCATACGAGATcctagcgaGTGACTGGAGTTCAGACGTGTGCTCTTCCGATCTcttgctatttctagctc
NGS_9R	CAAGCAGAAGACGGCATACGAGATtgaatggcGTGACTGGAGTTCAGACGTGTGCTCTTCCGATCTcttgctatttctagctc
NGS_10R	CAAGCAGAAGACGGCATACGAGATaagagaatGTGACTGGAGTTCAGACGTGTGCTCTTCCGATCTcttgctatttctagctc
NGS_11R	CAAGCAGAAGACGGCATACGAGATgtactcgaGTGACTGGAGTTCAGACGTGTGCTCTTCCGATCTcttgctatttctagctc
NGS_12R	CAAGCAGAAGACGGCATACGAGATctagttgcGTGACTGGAGTTCAGACGTGTGCTCTTCCGATCTcttgctatttctagctc
NGS_13R	CAAGCAGAAGACGGCATACGAGATgctggtcaGTGACTGGAGTTCAGACGTGTGCTCTTCCGATCTcttgctatttctagctc
NGS_14R	CAAGCAGAAGACGGCATACGAGATctgagttcGTGACTGGAGTTCAGACGTGTGCTCTTCCGATCTcttgctatttctagctc
NGS_15R	CAAGCAGAAGACGGCATACGAGATatcggttcGTGACTGGAGTTCAGACGTGTGCTCTTCCGATCTcttgctatttctagctc
NGS_16R	CAAGCAGAAGACGGCATACGAGATgcggttctGTGACTGGAGTTCAGACGTGTGCTCTTCCGATCTcttgctatttctagctc
NGS_17R	CAAGCAGAAGACGGCATACGAGATgttctacgGTGACTGGAGTTCAGACGTGTGCTCTTCCGATCTcttgctatttctagctc
NGS_18R	CAAGCAGAAGACGGCATACGAGATatgcttagGTGACTGGAGTTCAGACGTGTGCTCTTCCGATCTcttgctatttctagctc
candidate 256 insert for gibson cloning		ATCTTGTGGAAAGGACGAAACACCGGAACTCGAGTCCAAGCATCGGTTTTAGAGCTAGAAGAGACGGAATTCCTAGGATCCCGTCTCTCTGTATGAGACCACTCTTTCCCGGTCCGCGCACAGAAGCCGCGTTTTAGAGCTAGAAATAGCAAGTT
