## Supplemental Table 4 for "Robust CRISPR Screens Identify TPL1 as a Novel Long Noncoding RNA Driving Triple-Negative Breast Cancer Hallmarks"

### Sheet: Sheet1
Table S4. The alignment results of pgRNA library
Total	read	No.	Perfectly matched read No.	Percentage of perfectly matched read
Read	1	13095385	11903349	0.909
Read	2	13095385	11745015	0.8969
