## Supplemental Table 5 for "Robust CRISPR Screens Identify TPL1 as a Novel Long Noncoding RNA Driving Triple-Negative Breast Cancer Hallmarks"

### Sheet: Sheet1
Table S5. The nucleotide distribution at each position in the pgRNA library
	Percentage of A	Percentage of T	Percentage of C	Percentage of G
Position 1	0.2085	0.3078	0.1799	0.3036
Position 2	0.2006	0.3026	0.1837	0.313
Position 3	0.2088	0.2977	0.1782	0.3151
Position 4	0.2098	0.2922	0.1756	0.3222
Position 5	0.2114	0.2787	0.1735	0.3361
Position 6	0.2214	0.3103	0.1532	0.3149
