## Supplemental Table 7 for "Robust CRISPR Screens Identify TPL1 as a Novel Long Noncoding RNA Driving Triple-Negative Breast Cancer Hallmarks"

### Sheet: Sheet1
Table S7. List of 14 common hits identified from the MDA-MB-231 and BT-549 proliferation screen
No.	candidate	target_type	gene_id	gene_name	T2 vs T0 (MDA-MB-231)	T2+Dox vs T0 (MDA-MB-231)	T2 vs T0 (BT-549)	T2+Dox vs T0 (BT-549)
1	candidate100	annotated	ENSG00000298788; ENSG00000298813	NA	hit	no	hit	hit
2	candidate 220	novel	NA	NA	hit	no	hit	no
3	candidate 256	annotated	ENSG00000188825	LINC00910	hit	no	hit	hit
		annotated	ENSG00000288909	NA
4	candidate 275	annotated	ENSG00000265055	NA	hit	hit	hit	hit
		annotated	ENSG00000291214	NA
5	candidate 316	annotated	ENSG00000290166	NA	hit	no	hit	hit
		annotated
6	candidate 323	annotated	ENSG00000289985	TPL1*	hit	no	hit	no
7	candidate 340	novel	NA	NA	hit	no	hit	hit
8	candidate 385	novel	NA	NA	hit	no	hit	hit
9	candidate 389	annotated	ENSG00000305847	PROLIT*	hit	no	hit	hit
10	candidate 477	annotated	ENSG00000303825; ENSG00000225563	NA	hit	no	hit	hit
11	candidate 641	annotated	ENSG00000248132	LINC02101	hit	no	hit	no
12	Candidate 902	annotated	ENSG00000291080; ENSG00000196922	ZNF252P	hit	no	hit	hit
13	candidate 915	annotated	ENSG00000307942	NA	hit	hit	hit	hit
14	candidate 919	novel	NA	NA	hit	no	hit	hit
	* Gene names given from current study and requested through HGNC
