## Supplemental Table 11 for "Robust CRISPR Screens Identify TPL1 as a Novel Long Noncoding RNA Driving Triple-Negative Breast Cancer Hallmarks"

### Sheet: Sheet0
Table S11. Disease and function downregulated genes TPL1 ASO MDA-MB-231 cells
Categories	Diseases or Functions Annotation	p-value	Predicted Activation State	Activation z-score	Molecules	# Molecules
Cellular Movement	Invasion of tumor cell lines	2.48e-17	Decreased	-6.461	ABR,ADAM12,ADAM8,ADAMTS15,ANKRD11,AR,ARHGAP39,ATP9A,BCAR3,BIN1,CAPN2,CARD10,CBX7,CD82,CDCP1,CMTM3,COL18A1,COL5A1,COL6A1,CRMP1,CSF2,CSF3,CTNNBIP1,CTSD,CUX1,DDR1,DOCK1,DOCK4,DOCK9,DPYSL3,ECE1,EPHB2,ESR2,ETV6,FAM43A,FBLN1,FBXO32,FGFR1,FHIT,FMNL1,FN1,FOXK1,FTO,G6PD,GAB2,GABBR1,GALNT2,GAS6,GBP2,GSN,HDAC10,HDAC4,HIPK2,HIVEP3,HTRA1,HTRA3,IGF1R,ITGA3,ITGB4,ITGB5,ITGB8,JARID2,KDM4B,KYNU,L1CAM,LHPP,LIF,LIM…	148
Cellular Development,Cellular Growth and Proliferation	Cell proliferation of tumor cell lines	3.99e-09	Decreased	-6.456	ABTB1,ADAM12,ADAMTS15,AKR1C1,AKR1C3,ANGPTL2,AR,ARHGAP39,ARHGEF3,ARL4C,ARRB1,ASPSCR1,ATP9A,AXIN2,BAHCC1,BCAR3,BCL3,BICRA,BIN1,BMF,BTBD9,CAPN2,CARD10,CBX7,CD276,CDCP1,CEMIP,CHN2,CHST15,CMTM3,CMTR1,COL18A1,COL5A1,COL6A1,COL6A3,CPNE7,CRIP2,CRTC1,CSF1,CSF2,CSF3,CTNNBIP1,CTSD,CUX1,DDR1,DIS3L2,DLG5,DOCK1,DOCK9,DPYSL3,ECE1,EFNA5,EHMT1,ESR2,ETV6,FBXO32,FBXW8,FGFR1,FHIT,FMNL1,FN1,FOXK1,FTO,G6PD,GAB2,GABBR1…	211
Cellular Movement	Migration of cells	3.75e-15	Decreased	-6.242	ABR,ADAM12,ANKS1A,APBA1,AR,ARHGAP39,ARHGEF4,ARL4C,ARRB1,ASPSCR1,ATP9A,AXIN2,BCAR3,BCL3,BHLHE40,BIN1,CAMK1D,CAPN2,CARD10,CBX7,CD276,CD82,CD99L2,CDCP1,CEMIP,CHN2,CMKLR1,CMTM3,COL13A1,COL18A1,COL4A2,COL5A1,COL6A1,COL7A1,CPNE7,CRMP1,CSF1,CSF2,CSF3,CUX1,DISC1,DLG5,DNM1,DOCK1,DOCK10,DOCK4,DOCK9,DPYSL3,ECE1,EFNA5,EHMT1,EPHB2,ESR2,ETV6,F2RL3,FBXO32,FGFR1,FHIT,FMNL1,FN1,FOXK1,FTO,G6PD,GAB2,GABBR1,GALNT2,G…	204
Cellular Movement	Invasion of cells	6.53e-18	Decreased	-6.211	ABR,ADAM12,ADAM8,ADAMTS15,ANKRD11,AR,ARHGAP39,ATP9A,BCAR3,BHLHE40,BIN1,CAPN2,CARD10,CBX7,CD82,CDCP1,CMTM3,COL18A1,COL5A1,COL6A1,CRMP1,CSF2,CSF3,CTNNBIP1,CTSD,CUX1,DDR1,DOCK1,DOCK4,DOCK9,DPYSL3,ECE1,EPHB2,ESR2,ETV6,FAM43A,FBLN1,FBXO32,FGFR1,FHIT,FMNL1,FN1,FOXK1,FTO,G6PD,GAB2,GABBR1,GALNT2,GAS6,GBP2,GLI2,GSN,HDAC10,HDAC4,HIPK2,HIVEP3,HTRA1,HTRA3,IGF1R,ITGA3,ITGB4,ITGB5,ITGB8,JARID2,KDM4B,KIF16B,KYN…	155
Cellular Movement	Cell movement	2.48e-17	Decreased	-6.189	ABCA1,ABR,ADAM12,ANGPTL2,ANKS1A,APBA1,AR,ARAP1,ARHGAP39,ARHGEF4,ARL4C,ARRB1,ASPSCR1,ATP9A,AXIN2,BCAR3,BCL3,BHLHE40,BIN1,CAMK1D,CAPN2,CARD10,CBX7,CD276,CD82,CD99L2,CDCP1,CEMIP,CHN2,CMKLR1,CMTM3,COL13A1,COL18A1,COL4A2,COL5A1,COL6A1,COL7A1,CPNE7,CRMP1,CSF1,CSF2,CSF3,CTNNBIP1,CUX1,CYTH2,DDR1,DISC1,DLG5,DNAH1,DNM1,DOCK1,DOCK10,DOCK4,DOCK9,DPYSL3,ECE1,EFNA5,EHMT1,EPHB2,ESR2,ETV6,F2RL3,FBXO32,FGFR1,FHIT…	220
Cellular Movement	Cell movement of tumor cell lines	1.36e-14	Decreased	-5.912	ABCA1,ABR,ADAM12,ANKS1A,AR,ARHGAP39,ARHGEF4,ARL4C,ARRB1,ASPSCR1,ATP9A,AXIN2,BCAR3,BCL3,BIN1,CAPN2,CARD10,CBX7,CD276,CD82,CDCP1,CEMIP,CHN2,CMTM3,COL13A1,COL18A1,COL5A1,COL7A1,CPNE7,CRMP1,CSF1,CSF2,CSF3,CTNNBIP1,CYTH2,DDR1,DNM1,DOCK1,DOCK4,DOCK9,DPYSL3,ECE1,EFNA5,EHMT1,EPHB2,ESR2,ETV6,F2RL3,FBXO32,FGFR1,FHIT,FMNL1,FN1,FOXK1,FTO,G6PD,GAB2,GABBR1,GALNS,GALNT2,GAS6,GBP2,GLI2,GPER1,GPR132,HDAC10,HDAC4,…	181
Cellular Movement	Migration of tumor cell lines	5.69e-12	Decreased	-5.659	ABR,ADAM12,ANKS1A,AR,ARHGAP39,ARHGEF4,ARL4C,ARRB1,ASPSCR1,ATP9A,AXIN2,BCAR3,BCL3,BIN1,CAPN2,CARD10,CBX7,CD276,CD82,CDCP1,CEMIP,CHN2,CMTM3,COL13A1,COL18A1,COL5A1,COL7A1,CPNE7,CRMP1,CSF2,CSF3,DNM1,DOCK1,DOCK9,DPYSL3,ECE1,EFNA5,EHMT1,EPHB2,ESR2,ETV6,F2RL3,FBXO32,FGFR1,FHIT,FMNL1,FN1,FOXK1,FTO,G6PD,GAB2,GABBR1,GALNT2,GAS6,GBP2,GLI2,GPER1,HDAC10,HDAC4,HTRA1,IGF1R,IGFBP4,ITGA3,ITGB4,ITGB5,KDM4B,KLF13,K…	165
Infectious Diseases,Organismal Injury and Abnormalities	Infection by RNA virus	6.5e-10	Decreased	-5.486	ABTB1,ACACB,ADAM12,ADAMTS17,ADAMTSL1,AGAP1,AHNAK2,AK5,ALDH2,ANAPC2,ANK2,ANKRD11,AR,ARHGAP27,ARL4C,ARRB1,ARVCF,ATG16L2,B4GALNT4,BICRA,BMP1,CADPS2,CAMK1D,CD82,CLIP2,CMKLR1,COL4A2,COL5A1,CRACD,CRMP1,CROCC,CSF1,CSF2,CSF3,DDR1,DLG5,DNM1,DOCK10,DOCK4,DOP1B,DTNA,DYNC2I1,DYSF,EHMT1,EIF4G3,ESR2,EXD3,FCGRT,FGL2,FHIT,FHOD3,FN1,FRMD4A,GABBR1,GALNT18,GAS6,GGT5,GMDS,GPC6,GRIK4,HBA2,HDAC10,HDAC4,HLA-DRA,HTRA1,I…	151
Cell Morphology,Cellular Assembly and Organization,Cellular Function and Maintenance	Formation of cellular protrusions	1.82e-08	Decreased	-5.038	ABLIM3,ARAP1,ARHGEF4,CAMK1D,CAMK2G,CAPN2,CCDC57,CDCP1,CEP250,CRMP1,CROCC,CSF1,DDR1,DISC1,DYNC2I1,EFNA5,EXOC4,FBXW8,FMNL1,FN1,GSN,IFT140,ITGA3,ITGB4,ITGB8,KIF13B,L1CAM,LIMK1,LOXL2,MICALL2,MRTFA,NMNAT2,OBSL1,PCNT,PIK3CD,PLAU,PLXNB3,PPFIA2,PRAG1,PRKACB,PTK7,PTPRM,RAB11FIP3,RABEP2,RAPGEF1,RFX3,SDC3,SHANK3,TGFB1,TNIK,TRIO,ULK1,VEGFA,WASF2	54
Cell Death and Survival	Cell survival	0.000725	Decreased	-4.979	ABCA1,ABCC3,AK5,AR,ARID1B,ARRB1,BRF1,CALB2,CAMK2G,CARD10,CLCN7,COL18A1,COL5A1,CSF1,CSF2,CSF3,CTSD,CUL9,CUX1,DDR1,DNM1,DOCK1,ECE1,ESR2,FGFR1,FHIT,FN1,FOXK1,FTO,GAB2,GALNS,GAS6,GLI3,GPC1,H6PD,HIPK2,HSF4,HTRA3,IGF1R,IL27RA,IRF1,ITGA3,KDM4B,KLF13,LAMA3,LAMC2,LIF,LOXL2,LRIG1,LRP1,LSS,MAP2K6,MED24,MLXIP,MSH5,MUC1,MUC4,NCS1,NDRG1,NGFR,NUMA1,PACS2,PCSK1N,PIEZO1,PIK3CD,PLAU,PLXNB1,PML,POU2F2,PPARGC1A,PPFI…	104
Infectious Diseases,Organismal Injury and Abnormalities	Viral Infection	9.36e-14	Decreased	-4.948	ABLIM3,ABTB1,ACACB,ADAM12,ADAMTS17,ADAMTSL1,AGAP1,AGPAT3,AHNAK2,AK5,ALDH2,ANAPC2,ANK2,ANKRD11,APOBEC3C,APOBEC3F,APOBEC3G,AR,ARHGAP27,ARL4C,ARRB1,ARVCF,ATG16L2,B4GALNT4,BCL3,BICRA,BMP1,CADPS2,CAMK1D,CBX7,CD82,CHMP6,CIITA,CLIP2,CMKLR1,CMTR1,COL4A2,COL5A1,CORO2B,CRACD,CRMP1,CROCC,CSF1,CSF2,CSF3,DCLK2,DDR1,DLG5,DMBT1,DNM1,DOCK10,DOCK4,DOP1B,DTNA,DYNC2I1,DYSF,EHMT1,EIF4G3,EPHB2,ESR2,EXD3,FCGRT,FGFR1,F…	212
Cellular Development,Cellular Growth and Proliferation	Cell proliferation of carcinoma cell lines	0.000219	Decreased	-4.738	ADAM12,AKR1C1,AKR1C3,ANGPTL2,AR,ARHGEF3,ARL4C,ASPSCR1,ATP9A,BCL3,CAPN2,CARD10,CD276,CDCP1,COL6A1,CPNE7,CRTC1,CSF2,CSF3,FGFR1,FHIT,FMNL1,FN1,FOXK1,FTO,G6PD,GAB2,GAS6,GLI2,GPER1,GPR132,HDAC4,HTRA3,IGF1R,IRF1,ITGB4,ITGB8,KLF13,LAMC2,LHPP,LIF,LRP1B,LRP5,MMP14,MT1X,MUC1,MUC4,MYH9,NCOR2,NMNAT2,NPAS2,ORAI3,PC,PCDH7,PIK3CD,PLAU,PMEPA1,PPARGC1A,PPP2R2C,PRKCA,PTK7,PTPRM,RIPK4,RUNX2,SGSM2,SH2B3,SIK1,SMAD7,S…	80
Cellular Movement	Cell movement of carcinoma cell lines	1.17e-05	Decreased	-4.383	AR,ARL4C,ASPSCR1,ATP9A,BIN1,CAPN2,CARD10,CD82,CDCP1,COL7A1,CPNE7,CSF2,CSF3,DDR1,DNM1,DOCK4,EHMT1,EPHB2,FMNL1,FN1,FOXK1,FTO,G6PD,GAB2,GALNT2,GAS6,IGF1R,ITGB4,KDM4B,KLF13,L1CAM,LAMC2,LOXL2,LRP1,LRP1B,MUC1,MYH9,NCOR2,NOG,NPAS2,ORAI3,PCDH7,PMEPA1,PPARGC1A,PRKCA,PSD3,PTK7,PTPRM,RUNX2,SERPINA1,SGSM2,SH2B3,SMAD7,SMARCA4,SOX4,ST3GAL5,SUN2,TET3,TGFB1,TGFBI,TMEM8B,TNC,TNIK,TRIB2,TTYH3,VEGFA	66
Cellular Movement	Migration of carcinoma cell lines	4.01e-05	Decreased	-4.27	AR,ARL4C,ASPSCR1,ATP9A,BIN1,CAPN2,CARD10,CD82,COL7A1,CPNE7,CSF2,CSF3,DNM1,EHMT1,EPHB2,FMNL1,FN1,FOXK1,FTO,G6PD,GAB2,GALNT2,GAS6,IGF1R,ITGB4,KDM4B,KLF13,L1CAM,LAMC2,LOXL2,LRP1,LRP1B,MUC1,MYH9,NCOR2,NOG,NPAS2,ORAI3,PCDH7,PMEPA1,PPARGC1A,PRKCA,PSD3,PTK7,PTPRM,RUNX2,SERPINA1,SGSM2,SH2B3,SMAD7,SMARCA4,SOX4,SUN2,TET3,TGFB1,TGFBI,TMEM8B,TNC,TNIK,TRIB2,TTYH3,VEGFA	62
Cellular Assembly and Organization,Cellular Function and Maintenance	Microtubule dynamics	1.02e-12	Decreased	-4.21	ABLIM3,ANK2,AR,ARAP1,ARHGEF4,CAMK1D,CAMK2G,CAPN2,CCDC57,CD82,CDCP1,CEP250,CRMP1,CROCC,CSF1,CUL9,DAPK1,DDR1,DISC1,DOCK1,DYNC2I1,EFNA5,EXOC4,FBXW8,FHIT,FMNL1,FN1,GPR15,GSN,IFT140,ITGA3,ITGB4,ITGB5,ITGB8,KIF13B,L1CAM,LIMK1,LOXL2,LRP1,MICALL2,MRTFA,MYH9,MYLK,NDRG1,NEK6,NHERF2,NINL,NMNAT2,NUMA1,OBSL1,PCNT,PIK3CD,PLAU,PLXNB1,PLXNB3,PPFIA2,PRAG1,PRKACB,PTK7,PTPRM,RAB11FIP3,RABEP2,RAPGEF1,RFX3,SDC3,SHANK…	78
Cellular Movement	Homing of cells	0.000364	Decreased	-4.028	ARRB1,CAMK1D,CAPN2,CMKLR1,CSF1,CSF2,CUX1,DNM1,DOCK4,FGFR1,FN1,GAS6,GPR132,KCNN4,L1CAM,LIF,MYLK,PIK3CD,PIP5K1C,PLAU,PLXNB3,PORCN,RARRES2,S100A4,SERPINA1,SOX4,TGFB1,THBS2,VEGFA,VEGFB,VIPR1	31
Cell-To-Cell Signaling and Interaction	Adhesion of tumor cell lines	4.52e-05	Decreased	-4.002	ADAM12,ADGRG1,CD82,CDCP1,COL6A1,DDR1,DYSF,FBXO32,FN1,GALNT2,GALNT6,HTRA1,IGF1R,ITGA3,L1CAM,LAMA3,LAMC2,LIF,LRP5,MAGI1,MMP14,MUC1,MUC4,PLAU,PRKCA,PTK7,RALGDS,SDC1,SH2B3,TGFB1,TNC,VEGFA	32
Cellular Movement	Cell movement of pancreatic cancer cell lines	3.38e-05	Decreased	-3.94	ABR,CD276,FBXO32,FGFR1,FN1,FTO,HDAC4,ITGB5,LFNG,LOXL2,MMP14,MUC4,PLAU,PLXNB1,PRKCA,SDC1,SHH,TGFB1,TNFRSF1B,VEGFB	20
Cellular Movement	Migration of pancreatic cancer cell lines	0.000366	Decreased	-3.94	ABR,CD276,FBXO32,FN1,FTO,HDAC4,ITGB5,LFNG,LOXL2,PLAU,PLXNB1,PRKCA,SDC1,SHH,TGFB1,TNFRSF1B,VEGFB	17
Cellular Assembly and Organization,Cellular Function and Maintenance	Organization of cytoplasm	5.56e-13	Decreased	-3.939	ABCA1,ABLIM3,ANK2,AR,ARAP1,ARHGEF4,ARSB,BIN1,CAMK1D,CAMK2G,CAPN2,CCDC57,CD82,CDCP1,CEP250,CORO2B,CRMP1,CROCC,CSF1,CSF3,CUL9,CYTH2,DAPK1,DDR1,DISC1,DNM1,DOCK1,DOP1B,DYNC2I1,EFNA5,EXOC4,FBXW8,FHIT,FMNL1,FN1,GPR15,GSN,HMCN1,IFT140,ITGA3,ITGB4,ITGB5,ITGB8,KIF13B,L1CAM,LIMK1,LOXL2,LRP1,MERTK,MICALL2,MRTFA,MYH9,MYLK,NDRG1,NEK6,NHERF2,NINL,NMNAT2,NUMA1,OBSL1,PCNT,PHETA1,PIK3CD,PIP5K1C,PLAU,PLXNB1,PLXNB3…	99
Cellular Assembly and Organization,Cellular Function and Maintenance	Organization of cytoskeleton	8.56e-13	Decreased	-3.939	ABLIM3,ANK2,AR,ARAP1,ARHGEF4,BIN1,CAMK1D,CAMK2G,CAPN2,CCDC57,CD82,CDCP1,CEP250,CORO2B,CRMP1,CROCC,CSF1,CSF3,CUL9,CYTH2,DAPK1,DDR1,DISC1,DOCK1,DYNC2I1,EFNA5,EXOC4,FBXW8,FHIT,FMNL1,FN1,GPR15,GSN,HMCN1,IFT140,ITGA3,ITGB4,ITGB5,ITGB8,KIF13B,L1CAM,LIMK1,LOXL2,LRP1,MERTK,MICALL2,MRTFA,MYH9,MYLK,NDRG1,NEK6,NHERF2,NINL,NMNAT2,NUMA1,OBSL1,PCNT,PIK3CD,PIP5K1C,PLAU,PLXNB1,PLXNB3,PPFIA2,PRAG1,PRKACB,PTK7,PTP…	90
Cellular Movement,Immune Cell Trafficking	Leukocyte migration	0.000364	Decreased	-3.85	CAMK1D,CD99L2,CMKLR1,CSF1,CSF2,CSF3,CUX1,FN1,GAS6,ITGA3,KCNN4,LRP1,MMP14,MRTFA,MYH9,MYLK,NEO1,PIK3CD,PIP5K1C,PLAU,PLXND1,RALGDS,RARRES2,SERPINA1,TGFB1,TIMP2,TNFRSF1B,TRIO,VEGFA,VEGFB,VIPR1	31
Cellular Development,Cellular Growth and Proliferation	Cell proliferation of breast cancer cell lines	4.25e-06	Decreased	-3.818	ADAM12,AR,ARHGAP39,AXIN2,BCAR3,BIN1,BTBD9,CARD10,CDCP1,CHN2,COL5A1,COL6A3,CSF1,CSF2,CTSD,DPYSL3,ESR2,FGFR1,FN1,G6PD,GAB2,GALNT6,GPC1,GPER1,GPR68,IGF1R,IRF1,ITGA3,ITGB4,ITGB5,JARID2,LIF,LRIG1,MAP2K6,MMP14,MUC4,NCOR2,OBSL1,PFKFB4,PIK3CD,PIP5K1C,PLAU,PML,PRKCA,PTK7,RARRES2,RPTOR,S100A4,SEMA4B,SLC19A1,TFAP2C,TGFB1,TGFBR2,TIMP2,TNC,TNIK,TRIO,TRPS1,TSC2,USP35,VEGFA,ZHX2	62
Cellular Movement	Invasion of breast cancer cell lines	4.52e-06	Decreased	-3.77	ADAM12,ARHGAP39,BCAR3,CD82,CDCP1,DDR1,ESR2,FN1,GAB2,ITGA3,ITGB4,JARID2,KDM4B,LIF,LIMK1,LOXL2,LRP1,MMP14,MUC1,MUC4,NUCB1,PIP5K1C,PLAU,PRKCA,PTK7,RARRES2,S100A4,SCN5A,SERPINA1,SH3PXD2A,SMAD7,SOX4,STC1,TGFB1,TGFBR2,TLE3,TNC,TRIO,TRPS1,VAV2,ZHX2	41
Cellular Movement	Chemotaxis	0.000534	Decreased	-3.748	ARRB1,CAMK1D,CAPN2,CMKLR1,CSF1,CSF2,CUX1,DOCK4,FGFR1,FN1,GAS6,GPR132,KCNN4,L1CAM,LIF,MYLK,PIK3CD,PIP5K1C,PLAU,PLXNB3,PORCN,RARRES2,S100A4,SERPINA1,SOX4,TGFB1,THBS2,VEGFA,VEGFB,VIPR1	30
Cell-To-Cell Signaling and Interaction	Binding of tumor cell lines	1.59e-06	Decreased	-3.717	ADAM12,ADGRG1,AR,CD82,CDCP1,COL6A1,CSF1,DDR1,DYSF,FBXO32,FN1,GALNT2,GALNT6,GAS6,HTRA1,IGF1R,ITGA3,ITGB4,ITGB5,L1CAM,LAMA3,LAMA5,LAMC2,LIF,LRP1,LRP5,MAGI1,MMP14,MUC1,MUC4,NDST1,PLAU,PRKCA,PTK7,PTPRM,RALGDS,SDC1,SH2B3,TGFB1,TNC,VEGFA,VIPR1	42
Cellular Movement	Migration of blood cells	0.000207	Decreased	-3.65	CAMK1D,CD99L2,CMKLR1,CSF1,CSF2,CSF3,CUX1,DOCK4,FN1,GAS6,ITGA3,KCNN4,LRP1,MMP14,MRTFA,MYH9,MYLK,NEO1,PIK3CD,PIP5K1C,PLAU,PLXND1,RALGDS,RARRES2,SERPINA1,TGFB1,TIMP2,TNFRSF1B,TRIO,VEGFA,VEGFB,VIPR1	32
Cellular Movement	Invasion of carcinoma cell lines	2.15e-08	Decreased	-3.572	ADAM12,ADAM8,AR,ATP9A,BIN1,CAPN2,CARD10,CD82,COL6A1,CRMP1,CSF2,CSF3,DDR1,DOCK4,EPHB2,FGFR1,FHIT,FMNL1,FN1,FOXK1,FTO,G6PD,GALNT2,GSN,HDAC4,HTRA1,IGF1R,KDM4B,L1CAM,LHPP,LOXL2,LRP1,LRP1B,MUC1,MYH9,NCOR2,NOG,NPAS2,PC,PCDH7,PLAU,PPARGC1A,PSD3,PTK7,PTPRM,RUNX2,SMAD7,SMARCA4,SOX4,SUN2,TET3,TGFB1,TGFBI,TGFBR2,TIMP2,TMEM8B,TNC,VEGFA	58
Cell-To-Cell Signaling and Interaction	Interaction of tumor cell lines	1.47e-06	Decreased	-3.567	ADAM12,ADGRG1,AR,CD82,CDCP1,COL6A1,CSF1,DDR1,DYSF,FBXO32,FN1,GALNT2,GALNT6,GAS6,HTRA1,IGF1R,ITGA3,ITGB4,ITGB5,L1CAM,LAMA3,LAMA5,LAMC2,LIF,LRP1,LRP5,MAGI1,MMP14,MUC1,MUC4,NDST1,PLAU,PRKCA,PTK7,PTPRM,RALGDS,RPTOR,SDC1,SH2B3,TGFB1,TNC,VEGFA,VIPR1	43
Cellular Movement,Hematological System Development and Function,Immune Cell Trafficking	Cell movement of leukocytes	0.000178	Decreased	-3.47	CAMK1D,CD99L2,CMKLR1,CSF1,CSF2,CUX1,FN1,GAS6,ITGA3,KCNN4,LRP1,MMP14,MRTFA,MYH9,MYLK,NEO1,PIK3CD,PIP5K1C,PLAU,PLXND1,RALGDS,RARRES2,SERPINA1,TGFB1,TIMP2,TNFRSF1B,TRIO,VEGFA,VEGFB,VIPR1	30
Molecular Transport	Transport of molecule	3.43e-05	Decreased	-3.318	ABCA1,ABCA7,ABCB8,ABCC3,AKR1C1,ANK2,ANO8,ARRB1,ATP9A,BCL3,BIN1,CAMK2G,CD276,CDCP1,CLCN7,CORO7,CSF1,CSF2,DOP1B,FN1,FRMD4A,GAS6,GSN,HBA2,IGF1R,KALRN,KCNJ15,KCNK6,KCNN4,KCNS3,LIF,LRP1,LRP1B,LTBP2,MELTF,MYH9,MYLK,NHERF2,OSBPL5,PC,PKD1,PRKCA,RAB11B,RAB11FIP3,SCN1B,SCN5A,SLC12A7,SLC14A1,SLC15A3,SLC19A1,SLC22A3,SLC26A1,SLC27A1,SLC2A8,SLC30A10,SLC35F3,SLC37A2,SLC38A7,SLC4A11,SLC4A8,SLC6A6,SLC6A9,SLC9A7,S…	78
Cellular Movement	Cell movement of blood cells	5.17e-05	Decreased	-3.264	ANGPTL2,CAMK1D,CD99L2,CMKLR1,CSF1,CSF2,CSF3,CUX1,DOCK4,FN1,GAS6,ITGA3,KCNN4,LRP1,MMP14,MRTFA,MYH9,MYLK,NEO1,PIK3CD,PIP5K1C,PLAU,PLXND1,RALGDS,RARRES2,SERPINA1,SH3KBP1,TGFB1,TIMP2,TNFRSF1B,TRIO,VEGFA,VEGFB,VIPR1	34
Cellular Movement	Cell movement of myeloid cells	0.000962	Decreased	-3.263	CAMK1D,CD99L2,CMKLR1,CSF1,CSF2,FN1,MMP14,MRTFA,NEO1,PIK3CD,PIP5K1C,PLAU,PLXND1,RARRES2,SERPINA1,TGFB1,TIMP2,TRIO,VEGFA,VEGFB,VIPR1	21
Gene Expression	Transactivation	6.35e-05	Decreased	-3.252	ABTB1,ACACB,ADAM12,AHRR,AR,ARRB1,AXIN2,BICRA,CAMK1D,CIITA,CRTC1,CTNNBIP1,DNM1,ESR2,GLI2,HDAC4,IGFBP4,KLF13,MAP2K6,NBEAL2,NCOR2,NFIX,PAX8,PML,PPARGC1A,PRKACB,PTPRU,RUNX2,SBF2,SH3KBP1,SMAD7,SMARCA4,STAT2,TGFB1,TNFRSF1B,TRIM16	36
Cellular Assembly and Organization	Development of cytoplasm	0.000331	Decreased	-3.101	AR,ARAP1,ARHGEF3,ARRB1,CDCP1,CORO7,CRACD,CSF3,FHIT,FHOD3,FN1,GAS6,GSN,ITGB5,MAGI1,MRTFA,MYH9,NEK6,NUMA1,PACS2,PLAU,PPARGC1A,SH3PXD2A,SMARCA4,TBCD,TGFB1,TGFBI,ULK1,VEGFA,WASF2	30
Gene Expression	Transcription	2.25e-05	Decreased	-3.069	ADAM19,AKNA,ANK2,AR,ARID1B,ARRB1,ATF6B,ATXN1,BCAS3,BCL3,BHLHE40,BICRA,BIN1,BRF1,CBX7,CD82,CIITA,CRTC1,CSF1,CSF2,CSF3,CTNNBIP1,CUX1,DISC1,EBF4,ESR2,ETV6,FBLN1,FGFR1,FN1,FOXK1,FZD1,GAS6,GLI2,GLI3,GPER1,GPR39,GSN,HDAC10,HDAC4,HIPK2,HIVEP3,HSF4,IRF1,ITGB8,KLF13,LBH,LIF,LOXL2,LRP1,LRP5,MAML2,MAML3,MAP2K6,MED24,MLXIP,MRTFA,MUC1,NCOR2,NEK6,NFIX,NIBAN2,NLRC5,NOD1,NPAS2,NPDC1,PAX8,PBXIP1,PC,PIK3CD,PKD1,PM…	107
Gene Expression	Transactivation of RNA	0.000117	Decreased	-3.035	ABTB1,ACACB,ADAM12,AHRR,AR,ARRB1,AXIN2,BICRA,CAMK1D,CIITA,CTNNBIP1,DNM1,ESR2,GLI2,HDAC4,IGFBP4,KLF13,MAP2K6,NBEAL2,NCOR2,NFIX,PAX8,PPARGC1A,PRKACB,PTPRU,RUNX2,SBF2,SH3KBP1,SMAD7,SMARCA4,STAT2,TGFB1,TNFRSF1B,TRIM16	34
Cellular Movement	Cell movement of breast cancer cell lines	2.11e-05	Decreased	-2.94	ABCA1,ADAM12,ANKS1A,AR,ARHGAP39,ARRB1,AXIN2,BCAR3,CDCP1,CHN2,DPYSL3,EFNA5,ESR2,FN1,GAB2,GPER1,IGF1R,ITGB5,KDM4B,L1CAM,LIF,LIMK1,LRIG1,MMP14,MRTFA,MUC4,MYH9,NDRG1,PIK3CD,PLAU,PLXNA1,PRKCA,PTK7,RUNX2,SCN5A,SDC1,SEMA4B,SERPINA1,STC1,TFAP2C,TGFB1,TGFBR2,TIMP2,TLE3,TLN2,TNFRSF21,TRIO,TRPS1,VEGFA	49
Cellular Assembly and Organization	Formation of cytoskeleton	3.62e-05	Decreased	-2.938	AR,ARAP1,ARHGEF3,ARRB1,CDCP1,CORO7,CRACD,CSF3,FHIT,FHOD3,FN1,GAS6,GSN,ITGB5,MAGI1,MRTFA,MYH9,NEK6,NUMA1,PLAU,SH3PXD2A,SMARCA4,TBCD,TGFB1,TGFBI,VEGFA,WASF2	27
Cell-To-Cell Signaling and Interaction,Cellular Assembly and Organization	Cell-cell contact	8.68e-07	Decreased	-2.91	ADAM12,ADAM8,CDCP1,CERCAM,COL6A1,CSF1,DDR1,DOCK4,DYSF,EFNA5,GALNT2,GALNT6,GJB2,GLI2,IGF1R,ITGB4,MAGI1,MUC4,NPHP4,PARD3B,PCDHB11,PCDHB13,PCDHB14,PIP5K1C,PKD1,PLPP3,PRKCA,PTPRU,RPTOR,SH3PXD2A,SHANK2,SHH,SPINT2,TGFB1,TLN2,TRPV1,VAV2,VEGFA	38
Gene Expression	Expression of RNA	9.61e-06	Decreased	-2.91	ADAM19,AKNA,ANK2,APOBEC3G,AR,ARID1B,ARRB1,ATF6B,ATXN1,B3GNTL1,BCAS3,BCL3,BHLHE40,BICRA,BIN1,BRF1,CAMK2G,CBX7,CD82,CIITA,CRTC1,CSF1,CSF2,CSF3,CTIF,CTNNBIP1,CUX1,DAPK1,DISC1,EBF4,EIF4G3,ESR2,ETV6,FBLN1,FGFR1,FN1,FOXK1,FZD1,GAS6,GLI2,GLI3,GPER1,GPR39,GSN,HDAC10,HDAC4,HIPK2,HIVEP3,HSF4,IRF1,ITGB8,KLF13,L1CAM,LBH,LIF,LOXL2,LRP1,LRP5,MAML2,MAML3,MAP2K6,MED24,MLXIP,MRTFA,MUC1,NCOR2,NEK6,NFIX,NIBAN2,NLRC…	115
Post-Translational Modification	Phosphorylation of protein	4.95e-06	Decreased	-2.903	AR,ARRB1,AXIN2,CHST15,CSF1,CSF2,DAPK1,DDR1,DMPK,FAM20C,FAXDC2,FBLN1,FGFR1,FN1,GALNT2,GAS6,GLYCTK,GPER1,HIPK2,IGF1R,KALRN,LIMK1,MAP3K6,MYLK,NEK6,PLPP3,PRAG1,PRKACB,PRKCA,PRR5L,PSAP,RARRES2,SIK1,SLCO3A1,STAT2,TGFB1,TNIK,ULK1,VEGFA	39
Molecular Transport,Protein Synthesis,Protein Trafficking	Localization of protein	0.000115	Decreased	-2.877	ABCA2,ANK1,ANK2,AR,AXIN2,CARD10,CEP131,CEP250,CROCC,EHD3,GAS6,GBP2,GPER1,GPR137B,IFT140,ITGA3,LRP1,MMP14,NGFR,NUMA1,PACS2,PML,RAB11B,RAB11FIP3,SH3PXD2B,SHH,SMAD7,SORL1,STK11IP,TAX1BP3,TGFB1,TNIK,TRIM22,TTC7B,ULK1,VEGFA	36
Cell Morphology,Cellular Assembly and Organization,Cellular Function and Maintenance	Formation of filopodia	0.000347	Decreased	-2.8	ARAP1,ARHGEF4,CRMP1,CSF1,FN1,ITGA3,LOXL2,MRTFA,PRAG1,SDC3,TGFB1	11
Cell-To-Cell Signaling and Interaction,Cellular Assembly and Organization,Cellular Function and Maintenance	Formation of focal adhesions	0.000619	Decreased	-2.795	ARHGEF3,COL16A1,COL18A1,CSF2,EFNA5,FN1,MAGI1,MRTFA,PRKCA,PTPRK,TGFB1,VEGFA	12
Cellular Movement	Migration of kidney cancer cell lines	0.000595	Decreased	-2.697	AR,CARD10,CDCP1,ESR2,FGFR1,FMNL1,FTO,IGF1R,MUC1,MYH9,PFKFB4,RUNX2,TGFBI	13
Cellular Development,Cellular Growth and Proliferation	Development of tumor cell lines	0.000573	Decreased	-2.629	ADAM19,AKR1C3,ANGPTL2,AR,BIN1,CBX7,CD82,CMTR1,CRTC1,CTSD,DOCK1,ESR2,ETV6,FBLN1,FGFR1,FN1,FOXK1,FTO,GPER1,GPR68,IGF1R,IGFBP4,ITGB4,ITGB5,KLF13,LAMC2,LGR6,LIMK1,LOXL1,LRP5,LTBP1,MLXIP,MMP14,MT1X,MUC1,MUC4,NEK6,NGFR,PCDH7,PIP5K1C,PLAU,PPARGC1A,PRKCA,RUNX2,SERPINA1,SIK1,SMAD7,SMARCA4,STAT2,TET3,TGFB1,TRIM22,VEGFA,VEGFB	54
Gene Expression	Transcription of RNA	3.03e-05	Decreased	-2.604	AKNA,AR,ARID1B,ARRB1,ATF6B,ATXN1,BCAS3,BCL3,BHLHE40,BICRA,BIN1,BRF1,CBX7,CD82,CIITA,CRTC1,CSF2,CSF3,CTNNBIP1,CUX1,DISC1,EBF4,ESR2,ETV6,FGFR1,FN1,FOXK1,FZD1,GAS6,GLI2,GLI3,GPER1,GPR39,HDAC10,HDAC4,HIPK2,HIVEP3,HSF4,IRF1,KLF13,LBH,LIF,LOXL2,LRP1,LRP5,MAML2,MAML3,MAP2K6,MED24,MLXIP,MRTFA,MUC1,NCOR2,NEK6,NFIX,NIBAN2,NLRC5,NOD1,NPAS2,NPDC1,PAX8,PBXIP1,PKD1,PML,PPARGC1A,PRKCA,PSMB10,PTPRK,RFX3,RUNX2,SC…	95
Cellular Movement	Migration of breast cancer cell lines	0.000183	Decreased	-2.57	ADAM12,ANKS1A,AR,ARHGAP39,ARRB1,AXIN2,BCAR3,CDCP1,CHN2,DPYSL3,EFNA5,ESR2,FN1,GAB2,GPER1,IGF1R,ITGB5,KDM4B,LIF,MMP14,MRTFA,MUC4,MYH9,NDRG1,PIK3CD,PLAU,PLXNA1,PRKCA,PTK7,RUNX2,SCN5A,SDC1,SEMA4B,STC1,TFAP2C,TGFB1,TIMP2,TLE3,TLN2,TNFRSF21,TRIO,TRPS1,VEGFA	43
Cellular Assembly and Organization	Assembly of organelle	3.27e-05	Decreased	-2.53	ABLIM3,AR,ARAP1,ARHGEF3,ARRB1,CCDC57,CCDC61,CDCP1,CEP131,CEP250,CHMP6,COL6A1,COL6A3,CORO7,CRACD,CROCC,CSF3,DISC1,DYNC2I1,EPHB2,FHIT,FHOD3,FN1,GSN,IFT140,ITGB5,MAGI1,MBP,MRTFA,MYH9,NDRG1,NEK6,NUMA1,PACS2,PCNT,PRKACB,PTK7,RAB11FIP3,RABEP2,RFX3,RHOJ,SDC1,SFI1,SH3PXD2A,SMARCA4,TBCD,TGFB1,TGFBI,THSD4,ULK1,VEGFA,WASF2	52
Cellular Movement	Cell movement of sarcoma cell lines	4.65e-06	Decreased	-2.518	CAPN2,CD276,DOCK1,ECE1,FN1,FTO,IGF1R,LAMA3,LIF,LRP5,MMP14,NEK6,NHERF2,PLAU,RARRES2,RUNX2,SDC1,SIPA1L1,TIMP2,TNC,TRIO,ZFP36L1	22
Cellular Movement,Hair and Skin Development and Function	Cell movement of epithelial cell lines	2.02e-08	Decreased	-2.501	ANKS1A,APBA1,BHLHE40,CDCP1,DNM1,DOCK1,DOCK4,FHIT,FN1,GAB2,HECW1,IGF1R,ITGB4,KDM4B,L1CAM,LAMA3,LAMC2,LRP1,MAP2K6,MERTK,ORAI3,PLAU,PLXNB1,PRKCA,RPTOR,RUNX2,SDC1,TGFB1,TGFBI,TNIK	30
Cellular Movement	Invasion of bone cancer cell lines	0.000203	Decreased	-2.488	CMTM3,DOCK1,ECE1,FTO,IGF1R,LRP5,NEK6,TRIO,USP20,VEGFB	10
Cellular Development,Cellular Growth and Proliferation,Nervous System Development and Function,Organismal Development,Tissue Development	Development of neural cells	7.14e-06	Decreased	-2.466	CAMK1D,CAMK2G,CRMP1,EFNA5,FBXW8,KIF13B,L1CAM,LIF,NMNAT2,OBSL1,PCDHB11,PCDHB13,PCDHB14,PIEZO1,PLXNB3,PPFIA2,PTK7,PTPRM,RAPGEF1,SHANK2,SHANK3,TBCD,TNIK,TRIO,TRPV1,ULK1	26
Cell-To-Cell Signaling and Interaction	Attachment of cells	6.45e-05	Decreased	-2.419	FGFR1,FN1,IGF1R,ITGA3,ITGB5,LRP1,NOG,SDC3,TGFB1,TGFBI,TLN2	11
Cellular Movement	Cell movement of tumor cells	0.000123	Decreased	-2.398	CSF1,CSF2,CSF3,ITGA3,L1CAM,MMP14,PORCN,PRKCA,RARRES2,TGFB1,VEGFA	11
Cellular Assembly and Organization,Cellular Function and Maintenance,Organismal Development,Tissue Development	Formation of actin filaments	0.00024	Decreased	-2.38	AR,ARAP1,ARHGEF3,ARRB1,CDCP1,CORO7,CRACD,CSF3,FHOD3,FN1,GSN,ITGB5,MAGI1,MRTFA,MYH9,SH3PXD2A,SMARCA4,TGFB1,TGFBI,VEGFA,WASF2	21
Cell-To-Cell Signaling and Interaction	Adhesion of connective tissue cells	4.85e-06	Decreased	-2.358	ADAM12,COL6A1,COL7A1,CSF2,FN1,PLAU,PLXND1,PRKCA,TGFB1,TGFBI,TLN2,TNC	12
Gene Expression	Transcription of DNA	0.000214	Decreased	-2.326	AKNA,AR,ARRB1,ATF6B,ATXN1,BCAS3,BCL3,BHLHE40,BICRA,BIN1,BRF1,CBX7,CIITA,CRTC1,CSF2,CSF3,CUX1,EBF4,ESR2,ETV6,FOXK1,FZD1,GAS6,GLI2,GLI3,GPER1,HDAC10,HDAC4,HIPK2,HIVEP3,HSF4,IRF1,KLF13,LBH,LIF,LOXL2,LRP5,MAML2,MAML3,MED24,MLXIP,MRTFA,MUC1,NCOR2,NFIX,NIBAN2,NLRC5,NPAS2,PAX8,PBXIP1,PKD1,PML,PPARGC1A,PTPRK,RFX3,RUNX2,SCX,SHH,SMAD7,SMARCA4,SOX4,STAT2,SUPT3H,TET1,TET3,TFAP2C,TGFB1,TOX2,TRIM16,TRIM22,TRPS…	78
Cell Morphology	Shape change of tumor cell lines	2.26e-05	Decreased	-2.285	BCAR3,CAPN2,CYTH2,DAPK1,DOCK1,FN1,GAS6,GPR132,ITGB4,MERTK,MYH9,PLAU,RAB11FIP3,RAPGEF1,SDC1,SMARCA4,TNC,TNIK	18
Cellular Movement,Hair and Skin Development and Function	Migration of epithelial cell lines	8.35e-07	Decreased	-2.226	ANKS1A,APBA1,BHLHE40,CDCP1,DOCK1,DOCK4,FHIT,FN1,GAB2,HECW1,IGF1R,ITGB4,KDM4B,L1CAM,LAMC2,LRP1,MAP2K6,ORAI3,PLAU,RPTOR,RUNX2,SDC1,TGFB1	23
Cellular Movement	Migration of vascular cells	3.42e-05	Decreased	-2.216	COL18A1,CSF2,CSF3,FGFR1,FN1,GAS6,IGFBP4,ITGB4,KIF26B,MMP14,MYH9,NEO1,NOXA1,PLPP3,PML,S100A4,TGFB1,TGFBI,TGFBR2,TIMP2,VEGFA,WASF2	22
Cellular Movement,Reproductive System Development and Function	Cell movement of breast cell lines	7.8e-05	Decreased	-2.201	APBA1,CDCP1,FN1,GAB2,IGF1R,ITGB4,KDM4B,LAMC2,MAP2K6,MERTK,PRKCA,RUNX2,SDC1,TGFB1	14
Cellular Movement	Haptotaxis of cells	0.000433	Decreased	-2.195	DNM1,FN1,L1CAM,TGFB1,VEGFA	5
Cellular Movement	Cell movement of bone cancer cell lines	0.000118	Decreased	-2.188	CAPN2,CMTM3,DOCK1,ECE1,FN1,FTO,IGF1R,LRP5,NEK6,RARRES2,RUNX2,SIPA1L1,TNC,TRIO,ZFP36L1	15
Cellular Movement	Cell movement of cancer cells	0.000146	Decreased	-2.181	CSF1,CSF2,CSF3,ITGA3,L1CAM,PORCN,PRKCA,RARRES2,TGFB1,VEGFA	10
Cellular Growth and Proliferation,Tissue Development	Proliferation of neural cells	2.77e-05	Decreased	-2.178	AR,CSF2,DISC1,FN1,GLI3,ITGA3,L1CAM,LIF,LIMK1,NGFR,PSAP,SCN1B,TNC,TRPV1,VEGFA	15
Cell Morphology,Cellular Development,Cellular Growth and Proliferation,Nervous System Development and Function,Organismal Development,Tissue Development	Morphogenesis of neurons	0.000148	Decreased	-2.121	CAMK1D,CAMK2G,CRMP1,EFNA5,FBXW8,KIF13B,L1CAM,NMNAT2,OBSL1,PLXNB3,PPFIA2,PTK7,PTPRM,RAPGEF1,SHANK3,TBCD,TNIK,TRIO,ULK1	19
Cell Morphology,Cellular Assembly and Organization,Cellular Development,Cellular Function and Maintenance,Cellular Growth and Proliferation,Nervous System Development and Function,Organismal Development,Tissue Development	Neuritogenesis	0.000343	Decreased	-2.121	CAMK1D,CAMK2G,CRMP1,EFNA5,FBXW8,KIF13B,L1CAM,NMNAT2,OBSL1,PLXNB3,PPFIA2,PTK7,PTPRM,RAPGEF1,SHANK3,TNIK,TRIO,ULK1	18
Cell-To-Cell Signaling and Interaction	Communication of cells	2.02e-06	Decreased	-2.102	ABCA1,ADGRG1,AGRN,AKR1C3,AR,ARFRP1,ASB2,ASIC3,ATF6B,BABAM2,BCAR3,CMKLR1,CSF3,DAPK1,DLG5,DOCK1,DTNA,ECE1,ESR2,F2RL3,FGFR1,FN1,GAS6,GLI2,GPER1,GPR15,GPR173,GPR39,HIPK2,IGF1R,IGFBP4,IL27RA,ITPKB,KALRN,LIMK1,MAGI1,MAP2K6,MAP3K6,MERTK,NLRC5,NOD1,PIK3CD,PKD1,PLAU,PTK7,PTPRK,PTPRM,RASA3,RGS12,RPS6KA2,RUNX2,SIK1,SMAD7,TET1,TET3,TGFB1,THBS2,TLE3,TNFRSF14,TNIK,TOM1L2,TRPV1,VAV2,VEGFA,VEGFB,VIPR1,ZFP36L1,ZM…	68
Cellular Function and Maintenance	Engulfment of cells	0.000607	Decreased	-2.083	ABCA1,ARRB1,CAMK1D,CD22,CSF1,CSF2,DNM1,DOCK4,DYSF,ESR2,FGFR1,FN1,GAS6,LIMK1,LRP1,MERTK,MRTFA,NDRG1,PIP5K1C,PRKCA,SCN5A,SH3KBP1,SHANK3,SMARCA4,TGFB1,TLE3,TSC2,WASF2	28
Cellular Development,Embryonic Development,Organismal Development,Tissue Development	Differentiation of embryonic tissue	0.000636	Decreased	-2.059	ADAMTS7,COL5A1,FN1,FZD1,LIF,MMP14,NDRG1,PIP5K1C,SHH,TET1,TET3,TGFB1,VEGFA	13
Cell Signaling,Post-Translational Modification	Tyrosine phosphorylation of protein	0.000621	Decreased	-2.04	CHST15,CSF1,CSF2,DDR1,FN1,GALNT2,IGF1R,PRAG1,PSAP,TGFB1,VEGFA	11
Cancer,Organismal Injury and Abnormalities	Invasive tumor	1.23e-10	Decreased	-2.037	ABCA1,ABCC3,ADAM12,ADAMTS14,AKR1C1,AKR1C3,ALDH2,ANGPTL2,ANK2,AR,ARFRP1,ARHGAP11B,ARHGAP39,ARID1B,ARRB1,AXIN2,BMERB1,CAPN2,CD276,CDCP1,CEMIP,COL18A1,COL4A2,COL6A1,COL6A3,CUX1,DDR1,ESR2,ETV6,FBXO32,FCSK,FGFR1,FHOD3,FN1,G6PD,GALNT2,GBP2,GPER1,GSN,HDAC10,HDAC4,HTRA1,IFT140,IGF1R,IGFBP4,IQSEC2,ITGB4,ITPR3,JARID2,KDM4B,LAMA3,LAMB2,LAMC2,LIMK1,LRP1,LRP1B,LRRK1,MERTK,MLPH,MMP14,MUC1,MUC4,MYH11,MYH9,MYLK,…	115
Cancer,Organismal Injury and Abnormalities	Invasive cancer	1.93e-10	Decreased	-2.037	ABCA1,ABCC3,ADAM12,ADAMTS14,AKR1C1,AKR1C3,ALDH2,ANGPTL2,ANK2,AR,ARFRP1,ARHGAP11B,ARHGAP39,ARID1B,ARRB1,AXIN2,BMERB1,CAPN2,CD276,CDCP1,CEMIP,COL18A1,COL4A2,COL6A1,COL6A3,CUX1,DDR1,ESR2,ETV6,FBXO32,FCSK,FGFR1,FHOD3,FN1,G6PD,GALNT2,GBP2,GPER1,GSN,HDAC10,HDAC4,HTRA1,IFT140,IGF1R,IGFBP4,IQSEC2,ITGB4,ITPR3,JARID2,KDM4B,LAMA3,LAMB2,LAMC2,LIMK1,LRP1,LRRK1,MERTK,MLPH,MMP14,MUC1,MUC4,MYH11,MYH9,MYLK,NCOR2,…	114
Cancer,Organismal Injury and Abnormalities	Advanced stage tumor	3.1e-09	Decreased	-2.037	ABCA1,ABCC3,ADAM12,AKR1C1,AKR1C3,ANGPTL2,AR,ARFRP1,ARID1B,ARL4C,AXIN2,BMERB1,BMP1,CALB2,CAPN2,CDCP1,CEMIP,COL18A1,COL4A2,COL6A1,COL6A3,CUX1,DDR1,DTNA,ESR2,ETV6,FBXO32,FGFR1,FN1,GALNT2,GPER1,HDAC10,HTRA1,IGF1R,IGFBP4,ITGB4,ITPR3,JARID2,KCNK6,KDM4B,LAMA3,LAMB2,LAMC2,LIMK1,LRIG1,LRP1,MERTK,MLPH,MMP14,MUC1,MYH11,MYH9,MYLK,NCOR2,PAPPA,PI4KA,PIK3CD,PLAU,PLEC,PLPP3,PPP2R2C,PRKCA,RPTOR,RUNX2,S100A4,SCN1B…	86
Cancer,Organismal Injury and Abnormalities	Metastasis	9.06e-09	Decreased	-2.037	ABCA1,ABCC3,ADAM12,AKR1C1,AKR1C3,ANGPTL2,AR,ARFRP1,ARID1B,AXIN2,BMERB1,CAPN2,CDCP1,CEMIP,COL18A1,COL4A2,COL6A1,COL6A3,CUX1,DDR1,ESR2,ETV6,FBXO32,FGFR1,FN1,GALNT2,GPER1,HDAC10,HTRA1,IGF1R,ITGB4,ITPR3,JARID2,KDM4B,LAMA3,LAMB2,LAMC2,LIMK1,LRP1,MERTK,MLPH,MMP14,MUC1,MYH11,MYH9,MYLK,NCOR2,PAPPA,PI4KA,PIK3CD,PLAU,PLEC,PLPP3,PPP2R2C,PRKCA,RPTOR,RUNX2,S100A4,SCN1B,SCN5A,SDC1,SECTM1,SERPINA1,SIK1,SLC12A7,…	77
Cancer,Organismal Injury and Abnormalities	Advanced malignant tumor	1.24e-08	Decreased	-2.037	ABCA1,ABCC3,ADAM12,AKR1C1,AKR1C3,ANGPTL2,AR,ARFRP1,ARID1B,ARL4C,AXIN2,BMERB1,CALB2,CAPN2,CDCP1,CEMIP,COL18A1,COL4A2,COL6A1,COL6A3,CUX1,DDR1,DTNA,ESR2,ETV6,FBXO32,FGFR1,FN1,GALNT2,GPER1,HDAC10,HTRA1,IGF1R,IGFBP4,ITGB4,ITPR3,JARID2,KCNK6,KDM4B,LAMA3,LAMB2,LAMC2,LIMK1,LRIG1,LRP1,MERTK,MLPH,MMP14,MUC1,MYH11,MYH9,MYLK,NCOR2,PAPPA,PI4KA,PIK3CD,PLAU,PLEC,PLPP3,PPP2R2C,PRKCA,RPTOR,RUNX2,S100A4,SCN1B,SCN5…	84
Cellular Growth and Proliferation	Outgrowth of cells	0.000573	Decreased	-2.037	AR,FN1,ITGA3,L1CAM,LIMK1,MMP14,NGFR,PSAP,SCN1B,TNC,VEGFA	11
Cell-To-Cell Signaling and Interaction	Binding of connective tissue cells	5.45e-06	Decreased	-2.021	ADAM12,COL6A1,COL7A1,CSF2,FN1,PLAU,PLXND1,PRKCA,SDC1,TGFB1,TGFBI,TLN2,TNC	13
Cellular Movement	Migration of sarcoma cell lines	3.6e-05	Decreased	-2.021	CAPN2,CD276,DOCK1,ECE1,FN1,FTO,IGF1R,LAMA3,MMP14,NEK6,NHERF2,PLAU,RARRES2,SDC1,SIPA1L1,TIMP2,TNC,TRIO,ZFP36L1	19
Cellular Movement	Invasion of colorectal cancer cell lines	7.14e-05	Decreased	-2.021	CD82,CSF2,HIPK2,ITGB4,NDRG1,PLAU,PRAG1,RPTOR,S100A4,SCN5A,TGFB1,VEGFA,VEGFB	13
Cell Cycle	Mitogenesis	0.000757	Decreased	-2.02	AR,CHN2,CSF2,FGFR1,IGF1R,PRKCA,TGFB1,TNC,VEGFA	9
Cell-To-Cell Signaling and Interaction	Attachment of tumor cell lines	2.52e-05	Decreased	-2.005	FGFR1,FN1,IGF1R,ITGA3,ITGB5,LRP1,NOG,SDC3,TGFB1	9
Cell Death and Survival,Organismal Injury and Abnormalities	Necrosis	3.26e-09	Increased	2.219	ABCC3,ADAM12,AKR1C1,ALDH2,AR,ARHGEF3,ARRB1,ARSB,ARVCF,ATG16L2,AXIN2,BCL3,BHLHE40,BLID,BMF,BRF1,CAMK2G,CAPN2,CD22,CD276,CD82,CDCP1,CDON,CELSR1,CEMIP,CHMP6,CIITA,CLCN7,COL18A1,COL4A2,CRIP2,CRMP1,CSF1,CSF2,CSF3,CTSD,CUL9,CUX1,DAPK1,DMPK,DNM1,DOCK1,DOCK9,DOP1B,EBF4,ECE1,EHMT1,EPHB2,ESR2,ETV6,EVC,FBLN1,FBXL20,FBXO32,FGFR1,FHIT,FN1,FOXK1,FRMD4A,FTO,G6PD,GALNT10,GAS6,GJB2,GLI2,GLI3,GMDS,GPC1,GPC6,GPER1,…	188
Cell Death and Survival,Organismal Injury and Abnormalities	Apoptosis of tumor cell lines	6.34e-06	Increased	2.603	AKR1C1,AR,ARHGEF3,ARSB,ARVCF,ATG16L2,AXIN2,BCL3,BHLHE40,BMF,BRF1,CAMK2G,CD82,CDCP1,CDON,CEMIP,COL18A1,CRIP2,CRMP1,CSF2,CTSD,CUL9,CUX1,DAPK1,DNM1,DOCK1,DOCK9,DOP1B,EBF4,ECE1,EHMT1,EPHB2,ESR2,ETV6,FBLN1,FBXL20,FBXO32,FGFR1,FHIT,FN1,FOXK1,FTO,G6PD,GALNT10,GLI2,GLI3,GMDS,GPER1,GPR132,GSN,HDAC4,HIPK2,HTRA1,HTRA3,IGF1R,IGFBP4,IMPA2,IRF1,ITGB4,ITGB5,ITPR3,KDM4B,KYNU,L1CAM,LAMC2,LIF,LRP1B,LTBP1,MAN2C1,MA…	127
Cell Death and Survival,Organismal Injury and Abnormalities	Cell death of tumor cell lines	1.08e-05	Increased	2.933	AKR1C1,AR,ARHGEF3,ARSB,ARVCF,ATG16L2,AXIN2,BCL3,BHLHE40,BMF,BRF1,CAMK2G,CAPN2,CD276,CD82,CDCP1,CDON,CELSR1,CEMIP,CLCN7,COL18A1,CRIP2,CRMP1,CSF2,CTSD,CUL9,CUX1,DAPK1,DNM1,DOCK1,DOCK9,DOP1B,EBF4,ECE1,EHMT1,EPHB2,ESR2,ETV6,FBLN1,FBXL20,FBXO32,FGFR1,FHIT,FN1,FOXK1,FTO,G6PD,GALNT10,GLI2,GLI3,GMDS,GPC1,GPER1,GPR132,GPR68,GSN,HDAC4,HIPK2,HTRA1,HTRA3,IGF1R,IGFBP4,IMPA2,IRF1,ITGB4,ITGB5,ITPR3,KDM4B,KYNU,L…	147
