## Supplemental Table 14 for "Robust CRISPR Screens Identify TPL1 as a Novel Long Noncoding RNA Driving Triple-Negative Breast Cancer Hallmarks"

### Sheet: String common 31 downregulated 
Table S14. STRING PPI Network Analysis of 31 Overlapping Genes from RNA-Seq and DIA-MS in TPL1 Knockdown vs. Control Cells
#category	term ID	term description	observed gene count	background gene count	strength	signal	false discovery rate	matching proteins in your network (IDs)	matching proteins in your network (labels)
GO Process	GO:0009888	Tissue development	15	1723	0.74	0.7	0.00017	9606.ENSP00000200181,9606.ENSP00000264144,9606.ENSP00000268058,9606.ENSP00000296181,9606.ENSP00000301244,9606.ENSP00000315190,9606.ENSP00000353654,9606.ENSP00000357448,9606.ENSP00000357704,9606.ENSP00000360882,9606.ENSP00000364028,9606.ENSP00000370542,9606.ENSP00000385636,9606.ENSP00000418754,9606.ENSP00000418823	ITGB4,LAMC2,PML,ITGB5,SPINT2,ITGA3,COL4A2,PBXIP1,S100A4,COL5A1,ECE1,SDC1,OBSL1,PTK7,FTO
GO Process	GO:0016477	Cell migration	11	903	0.89	0.76	0.00056	9606.ENSP00000200181,9606.ENSP00000264914,9606.ENSP00000268058,9606.ENSP00000296181,9606.ENSP00000315190,9606.ENSP00000357448,9606.ENSP00000360882,9606.ENSP00000370542,9606.ENSP00000380921,9606.ENSP00000383053,9606.ENSP00000418754	ITGB4,ARSB,PML,ITGB5,ITGA3,PBXIP1,COL5A1,SDC1,SH3KBP1,EPHB2,PTK7
GO Process	GO:0009653	Anatomical structure morphogenesis	15	2229	0.63	0.53	0.0017	9606.ENSP00000200181,9606.ENSP00000264144,9606.ENSP00000268058,9606.ENSP00000296181,9606.ENSP00000301244,9606.ENSP00000315190,9606.ENSP00000353654,9606.ENSP00000360882,9606.ENSP00000362409,9606.ENSP00000364028,9606.ENSP00000370542,9606.ENSP00000381949,9606.ENSP00000383053,9606.ENSP00000385636,9606.ENSP00000418754	ITGB4,LAMC2,PML,ITGB5,SPINT2,ITGA3,COL4A2,COL5A1,NIBAN2,ECE1,SDC1,COL13A1,EPHB2,OBSL1,PTK7
GO Process	GO:0007155	Cell adhesion	10	965	0.82	0.59	0.0045	9606.ENSP00000200181,9606.ENSP00000264144,9606.ENSP00000296181,9606.ENSP00000315190,9606.ENSP00000357448,9606.ENSP00000360882,9606.ENSP00000381949,9606.ENSP00000385450,9606.ENSP00000385636,9606.ENSP00000418754	ITGB4,LAMC2,ITGB5,ITGA3,PBXIP1,COL5A1,COL13A1,MAGI1,OBSL1,PTK7
GO Process	GO:0048598	Embryonic morphogenesis	8	590	0.94	0.6	0.0076	9606.ENSP00000200181,9606.ENSP00000296181,9606.ENSP00000301244,9606.ENSP00000315190,9606.ENSP00000353654,9606.ENSP00000364028,9606.ENSP00000383053,9606.ENSP00000418754	ITGB4,ITGB5,SPINT2,ITGA3,COL4A2,ECE1,EPHB2,PTK7
GO Process	GO:0010976	Positive regulation of neuron projection development	5	154	1.31	0.72	0.0085	9606.ENSP00000264914,9606.ENSP00000315190,9606.ENSP00000345001,9606.ENSP00000383053,9606.ENSP00000418754	ARSB,ITGA3,CRTC1,EPHB2,PTK7
GO Process	GO:0030154	Cell differentiation	17	3507	0.49	0.38	0.0085	9606.ENSP00000200181,9606.ENSP00000264144,9606.ENSP00000268058,9606.ENSP00000296181,9606.ENSP00000296861,9606.ENSP00000301244,9606.ENSP00000315190,9606.ENSP00000353654,9606.ENSP00000357448,9606.ENSP00000357704,9606.ENSP00000362409,9606.ENSP00000364028,9606.ENSP00000370542,9606.ENSP00000381949,9606.ENSP00000383053,9606.ENSP00000385636,9606.ENSP00000418754	ITGB4,LAMC2,PML,ITGB5,TNFRSF21,SPINT2,ITGA3,COL4A2,PBXIP1,S100A4,NIBAN2,ECE1,SDC1,COL13A1,EPHB2,OBSL1,PTK7
GO Process	GO:0048856	Anatomical structure development	20	5117	0.4	0.33	0.0118	9606.ENSP00000200181,9606.ENSP00000264144,9606.ENSP00000264914,9606.ENSP00000268058,9606.ENSP00000296181,9606.ENSP00000296861,9606.ENSP00000301244,9606.ENSP00000315190,9606.ENSP00000353654,9606.ENSP00000357448,9606.ENSP00000357704,9606.ENSP00000360882,9606.ENSP00000362409,9606.ENSP00000364028,9606.ENSP00000370542,9606.ENSP00000381949,9606.ENSP00000383053,9606.ENSP00000385636,9606.ENSP00000418754,…	ITGB4,LAMC2,ARSB,PML,ITGB5,TNFRSF21,SPINT2,ITGA3,COL4A2,PBXIP1,S100A4,COL5A1,NIBAN2,ECE1,SDC1,COL13A1,EPHB2,OBSL1,PTK7,FTO
GO Process	GO:0007275	Multicellular organism development	18	4209	0.43	0.34	0.0139	9606.ENSP00000200181,9606.ENSP00000264144,9606.ENSP00000264914,9606.ENSP00000268058,9606.ENSP00000296181,9606.ENSP00000296861,9606.ENSP00000301244,9606.ENSP00000315190,9606.ENSP00000353654,9606.ENSP00000357448,9606.ENSP00000360882,9606.ENSP00000362409,9606.ENSP00000364028,9606.ENSP00000370542,9606.ENSP00000381949,9606.ENSP00000383053,9606.ENSP00000385636,9606.ENSP00000418754	ITGB4,LAMC2,ARSB,PML,ITGB5,TNFRSF21,SPINT2,ITGA3,COL4A2,PBXIP1,COL5A1,NIBAN2,ECE1,SDC1,COL13A1,EPHB2,OBSL1,PTK7
GO Process	GO:0009887	Animal organ morphogenesis	9	997	0.76	0.46	0.0194	9606.ENSP00000200181,9606.ENSP00000264144,9606.ENSP00000268058,9606.ENSP00000360882,9606.ENSP00000370542,9606.ENSP00000381949,9606.ENSP00000383053,9606.ENSP00000385636,9606.ENSP00000418754	ITGB4,LAMC2,PML,COL5A1,SDC1,COL13A1,EPHB2,OBSL1,PTK7
GO Process	GO:0031346	Positive regulation of cell projection organization	6	347	1.04	0.55	0.0194	9606.ENSP00000264914,9606.ENSP00000315190,9606.ENSP00000345001,9606.ENSP00000383053,9606.ENSP00000385636,9606.ENSP00000418754	ARSB,ITGA3,CRTC1,EPHB2,OBSL1,PTK7
GO Process	GO:0048731	System development	17	3867	0.45	0.33	0.0194	9606.ENSP00000200181,9606.ENSP00000264144,9606.ENSP00000264914,9606.ENSP00000268058,9606.ENSP00000296861,9606.ENSP00000301244,9606.ENSP00000315190,9606.ENSP00000353654,9606.ENSP00000357448,9606.ENSP00000360882,9606.ENSP00000362409,9606.ENSP00000364028,9606.ENSP00000370542,9606.ENSP00000381949,9606.ENSP00000383053,9606.ENSP00000385636,9606.ENSP00000418754	ITGB4,LAMC2,ARSB,PML,TNFRSF21,SPINT2,ITGA3,COL4A2,PBXIP1,COL5A1,NIBAN2,ECE1,SDC1,COL13A1,EPHB2,OBSL1,PTK7
GO Process	GO:0016043	Cellular component organization	20	5436	0.37	0.3	0.021	9606.ENSP00000200181,9606.ENSP00000264144,9606.ENSP00000264914,9606.ENSP00000268058,9606.ENSP00000296181,9606.ENSP00000296861,9606.ENSP00000301244,9606.ENSP00000315190,9606.ENSP00000345001,9606.ENSP00000353654,9606.ENSP00000357448,9606.ENSP00000360882,9606.ENSP00000362409,9606.ENSP00000364028,9606.ENSP00000380921,9606.ENSP00000381949,9606.ENSP00000383053,9606.ENSP00000385450,9606.ENSP00000385636,…	ITGB4,LAMC2,ARSB,PML,ITGB5,TNFRSF21,SPINT2,ITGA3,CRTC1,COL4A2,PBXIP1,COL5A1,NIBAN2,ECE1,SH3KBP1,COL13A1,EPHB2,MAGI1,OBSL1,PTK7
GO Process	GO:0009790	Embryo development	9	1049	0.74	0.43	0.024	9606.ENSP00000200181,9606.ENSP00000296181,9606.ENSP00000301244,9606.ENSP00000315190,9606.ENSP00000353654,9606.ENSP00000364028,9606.ENSP00000381949,9606.ENSP00000383053,9606.ENSP00000418754	ITGB4,ITGB5,SPINT2,ITGA3,COL4A2,ECE1,COL13A1,EPHB2,PTK7
GO Process	GO:0001704	Formation of primary germ layer	4	119	1.33	0.56	0.0291	9606.ENSP00000200181,9606.ENSP00000296181,9606.ENSP00000315190,9606.ENSP00000353654	ITGB4,ITGB5,ITGA3,COL4A2
GO Process	GO:0007166	Cell surface receptor signaling pathway	12	2040	0.57	0.36	0.0291	9606.ENSP00000200181,9606.ENSP00000225525,9606.ENSP00000268058,9606.ENSP00000296181,9606.ENSP00000296861,9606.ENSP00000315190,9606.ENSP00000353654,9606.ENSP00000364028,9606.ENSP00000370542,9606.ENSP00000383053,9606.ENSP00000385450,9606.ENSP00000418754	ITGB4,TAX1BP3,PML,ITGB5,TNFRSF21,ITGA3,COL4A2,ECE1,SDC1,EPHB2,MAGI1,PTK7
GO Process	GO:0007411	Axon guidance	5	232	1.14	0.52	0.0291	9606.ENSP00000264144,9606.ENSP00000362409,9606.ENSP00000364028,9606.ENSP00000383053,9606.ENSP00000418754	LAMC2,NIBAN2,ECE1,EPHB2,PTK7
GO Process	GO:0032989	Cellular component morphogenesis	7	603	0.87	0.46	0.0291	9606.ENSP00000200181,9606.ENSP00000264144,9606.ENSP00000362409,9606.ENSP00000364028,9606.ENSP00000383053,9606.ENSP00000385636,9606.ENSP00000418754	ITGB4,LAMC2,NIBAN2,ECE1,EPHB2,OBSL1,PTK7
GO Process	GO:0033627	Cell adhesion mediated by integrin	3	42	1.66	0.59	0.0291	9606.ENSP00000200181,9606.ENSP00000296181,9606.ENSP00000315190	ITGB4,ITGB5,ITGA3
GO Process	GO:0048513	Animal organ development	15	3246	0.47	0.32	0.0291	9606.ENSP00000200181,9606.ENSP00000264144,9606.ENSP00000268058,9606.ENSP00000301244,9606.ENSP00000315190,9606.ENSP00000357448,9606.ENSP00000357704,9606.ENSP00000360882,9606.ENSP00000364028,9606.ENSP00000370542,9606.ENSP00000381949,9606.ENSP00000383053,9606.ENSP00000385636,9606.ENSP00000418754,9606.ENSP00000418823	ITGB4,LAMC2,PML,SPINT2,ITGA3,PBXIP1,S100A4,COL5A1,ECE1,SDC1,COL13A1,EPHB2,OBSL1,PTK7,FTO
GO Process	GO:0061564	Axon development	6	402	0.98	0.49	0.0291	9606.ENSP00000264144,9606.ENSP00000296861,9606.ENSP00000362409,9606.ENSP00000364028,9606.ENSP00000383053,9606.ENSP00000418754	LAMC2,TNFRSF21,NIBAN2,ECE1,EPHB2,PTK7
GO Process	GO:0035295	Tube development	8	880	0.76	0.42	0.0297	9606.ENSP00000268058,9606.ENSP00000301244,9606.ENSP00000315190,9606.ENSP00000353654,9606.ENSP00000364028,9606.ENSP00000370542,9606.ENSP00000383053,9606.ENSP00000418754	PML,SPINT2,ITGA3,COL4A2,ECE1,SDC1,EPHB2,PTK7
GO Process	GO:0010975	Regulation of neuron projection development	6	442	0.94	0.46	0.0338	9606.ENSP00000264914,9606.ENSP00000315190,9606.ENSP00000345001,9606.ENSP00000383053,9606.ENSP00000385636,9606.ENSP00000418754	ARSB,ITGA3,CRTC1,EPHB2,OBSL1,PTK7
GO Process	GO:0007160	Cell-matrix adhesion	4	136	1.27	0.52	0.0356	9606.ENSP00000200181,9606.ENSP00000296181,9606.ENSP00000315190,9606.ENSP00000381949	ITGB4,ITGB5,ITGA3,COL13A1
GO Process	GO:0030198	Extracellular matrix organization	5	278	1.06	0.47	0.0383	9606.ENSP00000301244,9606.ENSP00000353654,9606.ENSP00000357448,9606.ENSP00000360882,9606.ENSP00000381949	SPINT2,COL4A2,PBXIP1,COL5A1,COL13A1
GO Process	GO:0048646	Anatomical structure formation involved in morphogenesis	8	938	0.73	0.39	0.0383	9606.ENSP00000200181,9606.ENSP00000296181,9606.ENSP00000301244,9606.ENSP00000315190,9606.ENSP00000353654,9606.ENSP00000383053,9606.ENSP00000385636,9606.ENSP00000418754	ITGB4,ITGB5,SPINT2,ITGA3,COL4A2,EPHB2,OBSL1,PTK7
GO Process	GO:0050896	Response to stimulus	23	7835	0.27	0.24	0.05	9606.ENSP00000200181,9606.ENSP00000225525,9606.ENSP00000264144,9606.ENSP00000264914,9606.ENSP00000268058,9606.ENSP00000269593,9606.ENSP00000296181,9606.ENSP00000296861,9606.ENSP00000301244,9606.ENSP00000315190,9606.ENSP00000345001,9606.ENSP00000353654,9606.ENSP00000357448,9606.ENSP00000360882,9606.ENSP00000362409,9606.ENSP00000364028,9606.ENSP00000368818,9606.ENSP00000370542,9606.ENSP00000383053,…	ITGB4,TAX1BP3,LAMC2,ARSB,PML,IGFBP4,ITGB5,TNFRSF21,SPINT2,ITGA3,CRTC1,COL4A2,PBXIP1,COL5A1,NIBAN2,ECE1,TOM1L2,SDC1,EPHB2,MAGI1,FHIT,PTK7,FTO
GO Component	GO:0005576	Extracellular region	18	4175	0.44	0.34	0.0151	9606.ENSP00000200181,9606.ENSP00000225525,9606.ENSP00000264144,9606.ENSP00000264914,9606.ENSP00000269593,9606.ENSP00000280800,9606.ENSP00000296181,9606.ENSP00000301244,9606.ENSP00000315190,9606.ENSP00000353654,9606.ENSP00000357704,9606.ENSP00000360882,9606.ENSP00000362409,9606.ENSP00000364028,9606.ENSP00000368818,9606.ENSP00000370542,9606.ENSP00000381949,9606.ENSP00000383053	ITGB4,TAX1BP3,LAMC2,ARSB,IGFBP4,PLBD2,ITGB5,SPINT2,ITGA3,COL4A2,S100A4,COL5A1,NIBAN2,ECE1,TOM1L2,SDC1,COL13A1,EPHB2
GO Component	GO:0005604	Basement membrane	4	98	1.41	0.66	0.0151	9606.ENSP00000200181,9606.ENSP00000264144,9606.ENSP00000353654,9606.ENSP00000360882	ITGB4,LAMC2,COL4A2,COL5A1
GO Component	GO:0005615	Extracellular space	16	3247	0.5	0.37	0.0151	9606.ENSP00000200181,9606.ENSP00000225525,9606.ENSP00000264144,9606.ENSP00000264914,9606.ENSP00000269593,9606.ENSP00000280800,9606.ENSP00000296181,9606.ENSP00000315190,9606.ENSP00000353654,9606.ENSP00000357704,9606.ENSP00000360882,9606.ENSP00000362409,9606.ENSP00000364028,9606.ENSP00000368818,9606.ENSP00000370542,9606.ENSP00000381949	ITGB4,TAX1BP3,LAMC2,ARSB,IGFBP4,PLBD2,ITGB5,ITGA3,COL4A2,S100A4,COL5A1,NIBAN2,ECE1,TOM1L2,SDC1,COL13A1
GO Component	GO:0008305	Integrin complex	3	30	1.8	0.71	0.0151	9606.ENSP00000200181,9606.ENSP00000296181,9606.ENSP00000315190	ITGB4,ITGB5,ITGA3
GO Component	GO:0062023	Collagen-containing extracellular matrix	6	407	0.97	0.55	0.0151	9606.ENSP00000200181,9606.ENSP00000264144,9606.ENSP00000353654,9606.ENSP00000357704,9606.ENSP00000360882,9606.ENSP00000381949	ITGB4,LAMC2,COL4A2,S100A4,COL5A1,COL13A1
GO Component	GO:0070062	Extracellular exosome	12	2096	0.56	0.39	0.0151	9606.ENSP00000200181,9606.ENSP00000225525,9606.ENSP00000264914,9606.ENSP00000280800,9606.ENSP00000296181,9606.ENSP00000315190,9606.ENSP00000353654,9606.ENSP00000357704,9606.ENSP00000362409,9606.ENSP00000364028,9606.ENSP00000368818,9606.ENSP00000370542	ITGB4,TAX1BP3,ARSB,PLBD2,ITGB5,ITGA3,COL4A2,S100A4,NIBAN2,ECE1,TOM1L2,SDC1
GO Component	GO:0071944	Cell periphery	21	6015	0.35	0.3	0.0151	9606.ENSP00000200181,9606.ENSP00000225525,9606.ENSP00000264144,9606.ENSP00000296181,9606.ENSP00000296861,9606.ENSP00000301244,9606.ENSP00000315190,9606.ENSP00000345001,9606.ENSP00000353654,9606.ENSP00000357704,9606.ENSP00000360882,9606.ENSP00000362409,9606.ENSP00000364028,9606.ENSP00000370542,9606.ENSP00000380921,9606.ENSP00000381949,9606.ENSP00000383053,9606.ENSP00000385450,9606.ENSP00000418582,…	ITGB4,TAX1BP3,LAMC2,ITGB5,TNFRSF21,SPINT2,ITGA3,CRTC1,COL4A2,S100A4,COL5A1,NIBAN2,ECE1,SDC1,SH3KBP1,COL13A1,EPHB2,MAGI1,FHIT,PTK7,FTO
GO Component	GO:0005788	Endoplasmic reticulum lumen	5	312	1.01	0.54	0.0199	9606.ENSP00000264914,9606.ENSP00000269593,9606.ENSP00000353654,9606.ENSP00000360882,9606.ENSP00000381949	ARSB,IGFBP4,COL4A2,COL5A1,COL13A1
GO Component	GO:0005911	Cell-cell junction	6	499	0.88	0.5	0.0199	9606.ENSP00000362409,9606.ENSP00000380921,9606.ENSP00000381949,9606.ENSP00000385450,9606.ENSP00000385636,9606.ENSP00000418754	NIBAN2,SH3KBP1,COL13A1,MAGI1,OBSL1,PTK7
GO Component	GO:0070161	Anchoring junction	9	1325	0.64	0.4	0.0217	9606.ENSP00000200181,9606.ENSP00000296181,9606.ENSP00000315190,9606.ENSP00000362409,9606.ENSP00000380921,9606.ENSP00000381949,9606.ENSP00000385450,9606.ENSP00000385636,9606.ENSP00000418754	ITGB4,ITGB5,ITGA3,NIBAN2,SH3KBP1,COL13A1,MAGI1,OBSL1,PTK7
GO Component	GO:0030054	Cell junction	11	2115	0.52	0.34	0.0291	9606.ENSP00000200181,9606.ENSP00000296181,9606.ENSP00000315190,9606.ENSP00000345001,9606.ENSP00000362409,9606.ENSP00000380921,9606.ENSP00000381949,9606.ENSP00000383053,9606.ENSP00000385450,9606.ENSP00000385636,9606.ENSP00000418754	ITGB4,ITGB5,ITGA3,CRTC1,NIBAN2,SH3KBP1,COL13A1,EPHB2,MAGI1,OBSL1,PTK7
GO Component	GO:0005737	Cytoplasm	28	12056	0.17	0.21	0.0381	9606.ENSP00000225525,9606.ENSP00000264144,9606.ENSP00000264914,9606.ENSP00000268058,9606.ENSP00000269593,9606.ENSP00000280800,9606.ENSP00000296181,9606.ENSP00000296861,9606.ENSP00000301244,9606.ENSP00000309640,9606.ENSP00000315190,9606.ENSP00000345001,9606.ENSP00000353654,9606.ENSP00000357448,9606.ENSP00000357704,9606.ENSP00000360882,9606.ENSP00000362409,9606.ENSP00000364028,9606.ENSP00000368818,…	TAX1BP3,LAMC2,ARSB,PML,IGFBP4,PLBD2,ITGB5,TNFRSF21,SPINT2,XXYLT1,ITGA3,CRTC1,COL4A2,PBXIP1,S100A4,COL5A1,NIBAN2,ECE1,TOM1L2,SDC1,SH3KBP1,COL13A1,EPHB2,EIF4G3,MAGI1,OBSL1,FHIT,FTO
GO Component	GO:0009986	Cell surface	7	894	0.7	0.37	0.0438	9606.ENSP00000200181,9606.ENSP00000264914,9606.ENSP00000296181,9606.ENSP00000315190,9606.ENSP00000364028,9606.ENSP00000370542,9606.ENSP00000383053	ITGB4,ARSB,ITGB5,ITGA3,ECE1,SDC1,EPHB2
GO Component	GO:0005581	Collagen trimer	3	95	1.3	0.48	0.0475	9606.ENSP00000353654,9606.ENSP00000360882,9606.ENSP00000381949	COL4A2,COL5A1,COL13A1
GO Component	GO:0005925	Focal adhesion	5	416	0.88	0.41	0.0475	9606.ENSP00000200181,9606.ENSP00000296181,9606.ENSP00000315190,9606.ENSP00000380921,9606.ENSP00000418754	ITGB4,ITGB5,ITGA3,SH3KBP1,PTK7
GO Component	GO:0043202	Lysosomal lumen	3	97	1.29	0.48	0.0477	9606.ENSP00000264914,9606.ENSP00000280800,9606.ENSP00000370542	ARSB,PLBD2,SDC1
STRING clusters	CL:19458	Collagen formation, and Protein complex involved in cell adhesion	7	119	1.57	1.76	3.88e-06	9606.ENSP00000200181,9606.ENSP00000264144,9606.ENSP00000296181,9606.ENSP00000315190,9606.ENSP00000353654,9606.ENSP00000360882,9606.ENSP00000381949	ITGB4,LAMC2,ITGB5,ITGA3,COL4A2,COL5A1,COL13A1
STRING clusters	CL:19587	Protein complex involved in cell adhesion, and Junctional epidermolysis bullosa	4	53	1.68	0.95	0.0028	9606.ENSP00000200181,9606.ENSP00000264144,9606.ENSP00000296181,9606.ENSP00000315190	ITGB4,LAMC2,ITGB5,ITGA3
STRING clusters	CL:19468	Collagen chain trimerization	3	32	1.78	0.62	0.0254	9606.ENSP00000353654,9606.ENSP00000360882,9606.ENSP00000381949	COL4A2,COL5A1,COL13A1
STRING clusters	CL:19596	alphav-beta3 integrin-vitronectin complex, and Integrin alpha3-beta1 complex	2	5	2.41	0.57	0.0381	9606.ENSP00000296181,9606.ENSP00000315190	ITGB5,ITGA3
KEGG	hsa04512	ECM-receptor interaction	6	88	1.64	1.87	2.24e-06	9606.ENSP00000200181,9606.ENSP00000264144,9606.ENSP00000296181,9606.ENSP00000315190,9606.ENSP00000353654,9606.ENSP00000370542	ITGB4,LAMC2,ITGB5,ITGA3,COL4A2,SDC1
KEGG	hsa04151	PI3K-Akt signaling pathway	6	349	1.04	0.77	0.0018	9606.ENSP00000200181,9606.ENSP00000264144,9606.ENSP00000296181,9606.ENSP00000315190,9606.ENSP00000353654,9606.ENSP00000385450	ITGB4,LAMC2,ITGB5,ITGA3,COL4A2,MAGI1
KEGG	hsa04510	Focal adhesion	5	195	1.21	0.86	0.0018	9606.ENSP00000200181,9606.ENSP00000264144,9606.ENSP00000296181,9606.ENSP00000315190,9606.ENSP00000353654	ITGB4,LAMC2,ITGB5,ITGA3,COL4A2
KEGG	hsa05165	Human papillomavirus infection	6	324	1.07	0.79	0.0018	9606.ENSP00000200181,9606.ENSP00000264144,9606.ENSP00000296181,9606.ENSP00000315190,9606.ENSP00000353654,9606.ENSP00000385450	ITGB4,LAMC2,ITGB5,ITGA3,COL4A2,MAGI1
KEGG	hsa05222	Small cell lung cancer	4	92	1.44	0.95	0.0018	9606.ENSP00000264144,9606.ENSP00000315190,9606.ENSP00000353654,9606.ENSP00000418582	LAMC2,ITGA3,COL4A2,FHIT
KEGG	hsa05412	Arrhythmogenic right ventricular cardiomyopathy	3	77	1.39	0.66	0.0149	9606.ENSP00000200181,9606.ENSP00000296181,9606.ENSP00000315190	ITGB4,ITGB5,ITGA3
KEGG	hsa05410	Hypertrophic cardiomyopathy	3	88	1.34	0.62	0.0187	9606.ENSP00000200181,9606.ENSP00000296181,9606.ENSP00000315190	ITGB4,ITGB5,ITGA3
KEGG	hsa05414	Dilated cardiomyopathy	3	94	1.31	0.61	0.0197	9606.ENSP00000200181,9606.ENSP00000296181,9606.ENSP00000315190	ITGB4,ITGB5,ITGA3
KEGG	hsa04974	Protein digestion and absorption	3	100	1.28	0.59	0.0208	9606.ENSP00000353654,9606.ENSP00000360882,9606.ENSP00000381949	COL4A2,COL5A1,COL13A1
Reactome	HSA-3000171	Non-integrin membrane-ECM interactions	6	59	1.81	2.04	1.59e-06	9606.ENSP00000200181,9606.ENSP00000264144,9606.ENSP00000296181,9606.ENSP00000353654,9606.ENSP00000360882,9606.ENSP00000370542	ITGB4,LAMC2,ITGB5,COL4A2,COL5A1,SDC1
Reactome	HSA-1474244	Extracellular matrix organization	8	300	1.23	1.28	2.12e-05	9606.ENSP00000200181,9606.ENSP00000264144,9606.ENSP00000296181,9606.ENSP00000315190,9606.ENSP00000353654,9606.ENSP00000360882,9606.ENSP00000370542,9606.ENSP00000381949	ITGB4,LAMC2,ITGB5,ITGA3,COL4A2,COL5A1,SDC1,COL13A1
Reactome	HSA-1474290	Collagen formation	5	90	1.55	1.34	0.00012	9606.ENSP00000200181,9606.ENSP00000264144,9606.ENSP00000353654,9606.ENSP00000360882,9606.ENSP00000381949	ITGB4,LAMC2,COL4A2,COL5A1,COL13A1
Reactome	HSA-216083	Integrin cell surface interactions	5	85	1.57	1.35	0.00012	9606.ENSP00000296181,9606.ENSP00000315190,9606.ENSP00000353654,9606.ENSP00000360882,9606.ENSP00000381949	ITGB5,ITGA3,COL4A2,COL5A1,COL13A1
Reactome	HSA-3000157	Laminin interactions	4	30	1.93	1.48	0.00012	9606.ENSP00000200181,9606.ENSP00000264144,9606.ENSP00000315190,9606.ENSP00000353654	ITGB4,LAMC2,ITGA3,COL4A2
Reactome	HSA-3000170	Syndecan interactions	4	27	1.97	1.49	0.00012	9606.ENSP00000200181,9606.ENSP00000296181,9606.ENSP00000360882,9606.ENSP00000370542	ITGB4,ITGB5,COL5A1,SDC1
Reactome	HSA-6806834	Signaling by MET	5	79	1.6	1.36	0.00012	9606.ENSP00000264144,9606.ENSP00000301244,9606.ENSP00000315190,9606.ENSP00000360882,9606.ENSP00000380921	LAMC2,SPINT2,ITGA3,COL5A1,SH3KBP1
Reactome	HSA-2022090	Assembly of collagen fibrils and other multimeric structures	4	61	1.62	1.1	0.0009	9606.ENSP00000200181,9606.ENSP00000264144,9606.ENSP00000353654,9606.ENSP00000360882	ITGB4,LAMC2,COL4A2,COL5A1
Reactome	HSA-8874081	MET activates PTK2 signaling	3	30	1.8	0.89	0.0047	9606.ENSP00000264144,9606.ENSP00000315190,9606.ENSP00000360882	LAMC2,ITGA3,COL5A1
Reactome	HSA-8948216	Collagen chain trimerization	3	44	1.64	0.74	0.0113	9606.ENSP00000353654,9606.ENSP00000360882,9606.ENSP00000381949	COL4A2,COL5A1,COL13A1
Reactome	HSA-1474228	Degradation of the extracellular matrix	4	140	1.26	0.64	0.014	9606.ENSP00000264144,9606.ENSP00000353654,9606.ENSP00000360882,9606.ENSP00000381949	LAMC2,COL4A2,COL5A1,COL13A1
Reactome	HSA-1442490	Collagen degradation	3	64	1.47	0.59	0.0258	9606.ENSP00000353654,9606.ENSP00000360882,9606.ENSP00000381949	COL4A2,COL5A1,COL13A1
Reactome	HSA-9006934	Signaling by Receptor Tyrosine Kinases	6	521	0.86	0.47	0.0258	9606.ENSP00000264144,9606.ENSP00000301244,9606.ENSP00000315190,9606.ENSP00000353654,9606.ENSP00000360882,9606.ENSP00000380921	LAMC2,SPINT2,ITGA3,COL4A2,COL5A1,SH3KBP1
Reactome	HSA-446107	Type I hemidesmosome assembly	2	11	2.06	0.62	0.0272	9606.ENSP00000200181,9606.ENSP00000264144	ITGB4,LAMC2
Reactome	HSA-3000178	ECM proteoglycans	3	76	1.4	0.54	0.0344	9606.ENSP00000296181,9606.ENSP00000353654,9606.ENSP00000360882	ITGB5,COL4A2,COL5A1
Reactome	HSA-2214320	Anchoring fibril formation	2	15	1.93	0.55	0.0406	9606.ENSP00000264144,9606.ENSP00000353654	LAMC2,COL4A2
WikiPathways	WP2911	miRNA targets in ECM and membrane receptors	3	22	1.94	0.88	0.0056	9606.ENSP00000296181,9606.ENSP00000353654,9606.ENSP00000360882	ITGB5,COL4A2,COL5A1
WikiPathways	WP306	Focal adhesion	5	195	1.21	0.74	0.0056	9606.ENSP00000200181,9606.ENSP00000264144,9606.ENSP00000296181,9606.ENSP00000315190,9606.ENSP00000353654	ITGB4,LAMC2,ITGB5,ITGA3,COL4A2
WikiPathways	WP3932	Focal adhesion: PI3K-Akt-mTOR-signaling pathway	6	301	1.1	0.7	0.0056	9606.ENSP00000200181,9606.ENSP00000264144,9606.ENSP00000296181,9606.ENSP00000315190,9606.ENSP00000353654,9606.ENSP00000360882	ITGB4,LAMC2,ITGB5,ITGA3,COL4A2,COL5A1
WikiPathways	WP4658	Small cell lung cancer	4	95	1.43	0.8	0.0056	9606.ENSP00000264144,9606.ENSP00000315190,9606.ENSP00000353654,9606.ENSP00000418582	LAMC2,ITGA3,COL4A2,FHIT
WikiPathways	WP4172	PI3K-Akt signaling pathway	5	336	0.98	0.49	0.0275	9606.ENSP00000200181,9606.ENSP00000264144,9606.ENSP00000296181,9606.ENSP00000315190,9606.ENSP00000353654	ITGB4,LAMC2,ITGB5,ITGA3,COL4A2
WikiPathways	WP2118	Arrhythmogenic right ventricular cardiomyopathy	3	74	1.41	0.56	0.0309	9606.ENSP00000200181,9606.ENSP00000296181,9606.ENSP00000315190	ITGB4,ITGB5,ITGA3
Monarch	HP:0001030	Fragile skin	4	34	1.87	0.91	0.0043	9606.ENSP00000200181,9606.ENSP00000264144,9606.ENSP00000315190,9606.ENSP00000360882	ITGB4,LAMC2,ITGA3,COL5A1
Monarch	EFO:0000408	Disease	11	1373	0.71	0.41	0.0271	9606.ENSP00000200181,9606.ENSP00000264144,9606.ENSP00000264914,9606.ENSP00000269593,9606.ENSP00000301244,9606.ENSP00000353654,9606.ENSP00000360882,9606.ENSP00000381949,9606.ENSP00000383274,9606.ENSP00000385450,9606.ENSP00000418582	ITGB4,LAMC2,ARSB,IGFBP4,SPINT2,COL4A2,COL5A1,COL13A1,EIF4G3,MAGI1,FHIT
Monarch	EFO:0004995	Lean body mass	5	165	1.28	0.56	0.0271	9606.ENSP00000268058,9606.ENSP00000364028,9606.ENSP00000368818,9606.ENSP00000418582,9606.ENSP00000418823	PML,ECE1,TOM1L2,FHIT,FTO
DISEASES	DOID:2730	Epidermolysis bullosa	3	23	1.92	0.55	0.0409	9606.ENSP00000200181,9606.ENSP00000264144,9606.ENSP00000315190	ITGB4,LAMC2,ITGA3
COMPARTMENTS	GOCC:0005581	Collagen trimer	3	36	1.72	0.52	0.0478	9606.ENSP00000353654,9606.ENSP00000360882,9606.ENSP00000381949	COL4A2,COL5A1,COL13A1
COMPARTMENTS	GOCC:0070161	Anchoring junction	7	553	0.91	0.42	0.0478	9606.ENSP00000200181,9606.ENSP00000296181,9606.ENSP00000315190,9606.ENSP00000362409,9606.ENSP00000385450,9606.ENSP00000385636,9606.ENSP00000418754	ITGB4,ITGB5,ITGA3,NIBAN2,MAGI1,OBSL1,PTK7
UniProt Keywords	KW-0263	Epidermolysis bullosa	3	16	2.08	1.13	0.0013	9606.ENSP00000200181,9606.ENSP00000264144,9606.ENSP00000315190	ITGB4,LAMC2,ITGA3
UniProt Keywords	KW-1015	Disulfide bond	17	3338	0.51	0.46	0.0013	9606.ENSP00000200181,9606.ENSP00000264144,9606.ENSP00000264914,9606.ENSP00000269593,9606.ENSP00000280800,9606.ENSP00000296181,9606.ENSP00000296861,9606.ENSP00000301244,9606.ENSP00000309640,9606.ENSP00000315190,9606.ENSP00000353654,9606.ENSP00000360882,9606.ENSP00000364028,9606.ENSP00000381949,9606.ENSP00000383053,9606.ENSP00000385636,9606.ENSP00000418754	ITGB4,LAMC2,ARSB,IGFBP4,PLBD2,ITGB5,TNFRSF21,SPINT2,XXYLT1,ITGA3,COL4A2,COL5A1,ECE1,COL13A1,EPHB2,OBSL1,PTK7
UniProt Keywords	KW-0401	Integrin	3	26	1.87	0.98	0.0028	9606.ENSP00000200181,9606.ENSP00000296181,9606.ENSP00000315190	ITGB4,ITGB5,ITGA3
UniProt Keywords	KW-0130	Cell adhesion	6	478	0.9	0.53	0.0155	9606.ENSP00000200181,9606.ENSP00000264144,9606.ENSP00000296181,9606.ENSP00000315190,9606.ENSP00000381949,9606.ENSP00000418754	ITGB4,LAMC2,ITGB5,ITGA3,COL13A1,PTK7
UniProt Keywords	KW-0677	Repeat	17	4794	0.35	0.29	0.0262	9606.ENSP00000200181,9606.ENSP00000264144,9606.ENSP00000268058,9606.ENSP00000296181,9606.ENSP00000296861,9606.ENSP00000301244,9606.ENSP00000315190,9606.ENSP00000353654,9606.ENSP00000357704,9606.ENSP00000360882,9606.ENSP00000380921,9606.ENSP00000383053,9606.ENSP00000383274,9606.ENSP00000385450,9606.ENSP00000385636,9606.ENSP00000418754,9606.ENSP00000483786	ITGB4,LAMC2,PML,ITGB5,TNFRSF21,SPINT2,ITGA3,COL4A2,S100A4,COL5A1,SH3KBP1,EPHB2,EIF4G3,MAGI1,OBSL1,PTK7,HPCAL1
UniProt Keywords	KW-0732	Signal	14	3277	0.43	0.32	0.0262	9606.ENSP00000200181,9606.ENSP00000264144,9606.ENSP00000264914,9606.ENSP00000269593,9606.ENSP00000280800,9606.ENSP00000296181,9606.ENSP00000296861,9606.ENSP00000301244,9606.ENSP00000315190,9606.ENSP00000353654,9606.ENSP00000360882,9606.ENSP00000370542,9606.ENSP00000383053,9606.ENSP00000418754	ITGB4,LAMC2,ARSB,IGFBP4,PLBD2,ITGB5,TNFRSF21,SPINT2,ITGA3,COL4A2,COL5A1,SDC1,EPHB2,PTK7
UniProt Keywords	KW-0965	Cell junction	7	809	0.74	0.43	0.0262	9606.ENSP00000200181,9606.ENSP00000315190,9606.ENSP00000362409,9606.ENSP00000380921,9606.ENSP00000381949,9606.ENSP00000385450,9606.ENSP00000418754	ITGB4,ITGA3,NIBAN2,SH3KBP1,COL13A1,MAGI1,PTK7
UniProt Keywords	KW-0176	Collagen	3	83	1.36	0.57	0.0276	9606.ENSP00000353654,9606.ENSP00000360882,9606.ENSP00000381949	COL4A2,COL5A1,COL13A1
UniProt Keywords	KW-0358	Heparin-binding	3	88	1.34	0.56	0.029	9606.ENSP00000264144,9606.ENSP00000360882,9606.ENSP00000381949	LAMC2,COL5A1,COL13A1
