## Supplemental Table 15 for "Robust CRISPR Screens Identify TPL1 as a Novel Long Noncoding RNA Driving Triple-Negative Breast Cancer Hallmarks"

### Sheet: Sheet1
Table S15. List of identified TPL1-interacting proteins from proteomic array analysis (Z-score ≥ 2.5).
Protein ID| UniProtKB/Swiss-Prot	ID	Z score
EIF4B|P23588	JHU15211.B10C13R56	5.28031
TLE5|Q08117-2	JHU14906.B10C26R58	4.21796
SPRR4|Q96PI1	JHU11216.B6C2R86	4.01878
BC035666|NA	JHU14203.B11C15R46	3.86414
TARBP2|Q15633	JHU12709.B12C5R20	3.80664
NACC1|Q96RE7	JHU19704.B14C6R2	3.73323
RAB4A|P20338	JHU04472.B3C19R72	3.65762
MTMR2|Q13614-2	JHU11566.B12C3R4	3.64515
BC033201.1|NA	JHU11132.B6C7R82	3.625
NT5C2|P49902	JHU22842.B16C7R88	3.49034
PLEK2|Q9NYT0	JHU03133.B3C2R50	3.31123
HTATIP2|Q9BUP3-3	JHU07045.B8C14R20	3.2282
CACYBP|Q6NVY0	JHU16165.B9C22R78	3.18978
STARD5|Q9NSY2	JHU09680.B13C2R86	3.14998
YIPF6|Q96EC8	JHU17411.B13C31R40	3.1393
MDM2|Q8NDW0	JHU14320.B10C22R48	3.08432
TMIGD1|Q6UXZ0	JHU14981.B10C2R60	3.07298
MAP2K6|P52564	JHU14762.B12C11R50	3.06997
TYW3|Q6IPR3	JHU15377.B11C23R62	3.0269
DEPDC1|Q5TB30-2	JHU29814.B20C30R26	3.02299
UNC45B|Q8IWX7-3	JHU29462.B17C16R24	2.99884
DNAJC3|Q13217	JHU29843.B20C30R28	2.9924
HSF2|Q03933-2	JHU19738.B14C4R2	2.98212
AK9|Q5TCS8-2	JHU00010.B14C13R14	2.98163
FGFR2|P21802	JHU12012.B13C4R14	2.97788
HOMER3|Q9NSC5	JHU00910.B3C9R14	2.9738
NPM1|P06748	JHU02070.B14C26R18	2.965
GAL3ST2|Q9H3Q3	JHU29716.B20C24R28	2.95374
TSPAN11|A1L157	JHU30014.B18C3R34	2.94958
FAS|P25445-3	JHU13047.B14C30R8	2.93245
VWA5A|O00534	JHU11757.B14C11R16	2.93245
CYB5R3|P00387	JHU03006.B1C30R48	2.93196
CNRIP1|Q96F85	JHU29960.B17C20R36	2.92299
HNRNPH1|P31943	JHU30199.B17C4R36	2.91883
CEP43|O95684	JHU11071.B6C28R82	2.90872
KCNJ1|P48048	JHU30304.B20C7R32	2.8964
HSD17B10|Q99714	JHU02630.B2C7R42	2.89175
LOC100132686|Q8NEQ1	JHU02829.B14C13R72	2.88906
PCK1|P35558	JHU23685.B13C25R90	2.8765
SLC37A4|O43826	JHU00181.B14C4R80	2.86606
NSUN4|Q96CB9	JHU01986.B15C29R76	2.85554
PABPC1L2A|Q5JQF8	JHU14878.B10C10R54	2.83719
PFKP|Q01813	JHU06486.B6C21R10	2.83466
PPP1R2B|Q6NXS1	JHU13185.B12C9R26	2.83384
APIP|Q96GX9	JHU07301.B10C9R86	2.8318
MAP1A|P78559	JHU25610.B17C6R6	2.83009
TMX2|Q9Y320	JHU04504.B3C4R70	2.82667
PABPC3|Q9H361	JHU01792.B15C32R10	2.82471
IGF2BP2|Q9Y6M1	JHU01384.B16C18R82	2.81313
PTPN3|P26045	JHU16986.B13C21R30	2.79363
POTEB3|A0JP26	JHU15737.B19C8R18	2.77969
PFKM|P08237	JHU00065.B4C15R2	2.77406
ATF2|P15336	JHU10277.B16C8R88	2.77406
FCHSD1|Q86WN1-3	JHU07611.B6C2R30	2.77047
SRP19|P09132	JHU01715.B4C14R26	2.76892
STIP1|P31948	JHU05076.B4C3R84	2.7566
CARD18|P57730	JHU10885.B6C14R84	2.75628
ZHX2|Q9Y6X8	JHU10649.B6C19R74	2.73915
WARS1|P23381	JHU14803.B14C2R80	2.71484
BDH2|Q9BUT1	JHU02026.B4C29R36	2.70636
HMGN2|P05204	JHU09642.B7C5R62	2.69551
SNAPC2|Q13487	JHU14598.B10C12R54	2.69388
PSMD4|P55036	JHU02843.B3C9R48	2.69168
SLC30A9|A0A024R9W8	JHU14157.B10C10R88	2.68972
PPP1R14A|Q96A00	JHU00157.B1C22R6	2.6894
CCSER1|Q9C0I3-2	JHU06194.B6C3R12	2.68491
TBX15|Q96SF7-2	JHU16773.B16C25R42	2.67749
RAN|P62826	JHU15167.B10C25R58	2.67618
TWF1|Q12792	JHU09786.B6C29R64	2.67194
H1-3|P16402	JHU18561.B13C20R54	2.66305
TLCD4|Q96MV1	JHU29581.B17C10R20	2.6562
BEST1|O76090-4	JHU08361.B6C10R38	2.64519
ZCCHC24|Q8N2G6	JHU17255.B14C4R74	2.64323
TSPO2|Q5TGU0	JHU29964.B19C15R32	2.62333
SIX5|Q8N196	JHU24566.B19C24R6	2.61721
KRT76|Q01546	JHU10223.B6C6R70	2.61305
APEX2|Q9UBZ4	JHU02309.B20C19R18	2.61028
CYBC1|Q9BQA9	JHU02511.B3C19R42	2.60237
AP3B1|O00203	JHU14270.B12C27R46	2.59511
NOLC1|Q14978-3	JHU13175.B9C29R30	2.59438
YIPF6|Q96EC8	JHU17411.B13C13R38	2.59234
PRDX2|P32119	JHU02655.B1C13R42	2.59054
MEST|Q5EB52-2	JHU11470.B6C18R90	2.58883
MTRES1|Q9P0P8	JHU00888.B3C9R18	2.58491
ALDH1A3|H0YLT1	JHU03944.B10C12R90	2.58353
CDK11A|Q9UQ88-5	JHU30177.B17C24R34	2.57611
RPL12|P30050	JHU00454.B3C5R12	2.57366
UBA2|Q9UBT2	JHU09094.B6C19R50	2.57007
SPOP|O43791	JHU00463.B14C11R82	2.5673
EFHC2|Q5JST6	JHU04826.B15C16R72	2.5651
ZNF254|O75437	JHU15476.B10C15R84	2.56045
SGIP1|Q9BQI5-3	JHU06895.B14C11R70	2.55653
SLC27A6|Q9Y2P4	JHU09390.B7C14R56	2.55474
PRMT6|Q96LA8	JHU16320.B11C4R74	2.54968
METTL2B|Q6P1Q9-2	JHU10705.B8C10R78	2.54348
CLDN20|P56880	JHU03570.B19C2R20	2.54348
BLVRA|P53004	JHU09317.B6C9R56	2.54275
CNMD|O75829	JHU13638.B10C16R36	2.53655
DGKH|Q86XP1-2	JHU19468.B15C17R80	2.53549
CACUL1|Q86Y37-2	JHU07304.B5C30R28	2.53288
MYL5|Q02045	JHU11089.B6C13R84	2.53182
AKT3|Q9Y243	JHU11234.B6C22R86	2.52847
CCDC25|Q86WR0-2	JHU09903.B13C3R86	2.52847
AKR1C4|P17516	JHU04898.B1C30R74	2.52774
PMS2P3|Q13401-3	JHU14328.B10C32R48	2.52701
LINGO2|Q7L985	JHU10407.B8C15R78	2.52513
ANKH|Q9HCJ1	JHU13984.B11C19R88	2.51404
RPL14|Q6IPH7	JHU03817.B2C28R56	2.5133
TRADD|Q15628	JHU13204.B10C17R28	2.51175
NR5A1|Q13285	JHU14669.B9C32R52	2.51061
CERS6|Q6ZMG9-2	JHU29293.B17C29R20	2.50955
ZNF816|Q0VGE8	JHU29227.B20C22R22	2.508
ST6GALNAC1|Q8TBJ6	JHU00851.B1C3R16	2.50727
PTPDC1|A2A3K4	JHU10145.B6C22R70	2.50539
KCTD9|Q7L273	JHU16355.B11C30R76	2.50237
DTX4|Q9Y2E6-2	JHU29845.B19C28R26	2.50237
