## Supplemental Table 16 for "Robust CRISPR Screens Identify TPL1 as a Novel Long Noncoding RNA Driving Triple-Negative Breast Cancer Hallmarks"

### Sheet: GE.KD_vs_NC-upregulated-fold2.0
Table S16. List of upregulated miRNAs (fold change ≥ 2.0, p < 0.05) in TPL1 knockdown TNBC cells.
GeneID (Regulation criterion: fold > 2.0 and rawp p-value < 0.05)	KD_vs_NC-upregulated-log_fold	KD_vs_NC-upregulated-p_value
hsa-miR-1973	1.30797	0.00229815
hsa-miR-34c-3p	1.28649	0.00181343
hsa-miR-10396b-5p	1.4682	0.0433376
hsa-miR-23b-5p	1.36403	0.00930286
hsa-miR-7704	1.90609	0.000406301
hsa-miR-582-3p	1.24473	0.0285219
hsa-miR-3182	1.192	0.00268243
hsa-miR-7977	1.03659	0.0124401
hsa-miR-616-3p	1.66077	0.00118502
hsa-miR-450a-2-3p	1.36251	0.00296199
hsa-miR-1306-3p	1.04998	0.0181126
hsa-miR-4420	1.41186	0.0032186
hsa-miR-486-3p	1.24545	0.0331214
hsa-miR-1285-3p	1.09661	0.0242325
hsa-miR-874-3p	1.44731	0.0182445
hsa-miR-7844-5p	1.16644	0.00694841
hsa-miR-642a-3p	2.08554	0.00572024
hsa-miR-1246	4.90343	1.07168e-05
hsa-miR-1293	1.21551	0.00268171
hsa-miR-1290	3.58024	4.60331e-05
hsa-miR-4485-3p	1.51007	0.0137992
hsa-miR-4484	1.10004	0.00621894
