## Supplemental Table 17 for "Robust CRISPR Screens Identify TPL1 as a Novel Long Noncoding RNA Driving Triple-Negative Breast Cancer Hallmarks"

### Sheet: Sheet1
Table S17. Predicted interactions between upregulated miRNAs in QBCA1 KD cells and TPL1 (ENSG00000289985) across all annotated transcripts, ranked by hybridization scores and binding energies.
miRNA	lncRNA transcript	Tot Score	Tot Energy	Max Score	Max Energy	Strand	Len1	Len2	Positions
hsa-miR-486-3p	ENST00000702307.2|ENSG00000289985.2|-|-|ENST00000702307|ENSG00000289985|1596|lncRNA|	594	-98.96	161	-30.72	33	21	1596	806 849 380 603
hsa-miR-486-3p	ENST00000747442.1|ENSG00000289985.2|-|-|ENST00000747442|ENSG00000289985|1471|lncRNA|	594	-98.96	161	-30.72	35	21	1471	744 787 318 541
hsa-miR-486-3p	ENST00000747444.1|ENSG00000289985.2|-|-|ENST00000747444|ENSG00000289985|1311|lncRNA|	594	-98.96	161	-30.72	37	21	1311	843 886 417 640
hsa-miR-486-3p	ENST00000747443.1|ENSG00000289985.2|-|-|ENST00000747443|ENSG00000289985|1265|lncRNA|	451	-76.62	161	-30.72	36	21	1265	543 586 340
hsa-miR-10396b-5p	ENST00000702307.2|ENSG00000289985.2|-|-|ENST00000702307|ENSG00000289985|1596|lncRNA|	281	-53.69	141	-31.94	280	20	1596	932 656
hsa-miR-10396b-5p	ENST00000747442.1|ENSG00000289985.2|-|-|ENST00000747442|ENSG00000289985|1471|lncRNA|	281	-53.69	141	-31.94	282	20	1471	870 594
hsa-miR-10396b-5p	ENST00000747443.1|ENSG00000289985.2|-|-|ENST00000747443|ENSG00000289985|1265|lncRNA|	281	-53.69	141	-31.94	283	20	1265	669 393
hsa-miR-10396b-5p	ENST00000747444.1|ENSG00000289985.2|-|-|ENST00000747444|ENSG00000289985|1311|lncRNA|	281	-53.69	141	-31.94	284	20	1311	969 693
hsa-miR-450a-2-3p	ENST00000747438.1|ENSG00000289985.2|-|-|ENST00000747438|ENSG00000289985|1096|lncRNA|	432	-45.2	146	-17.23	43	22	1096	577 545 921
hsa-miR-1293	ENST00000702307.2|ENSG00000289985.2|-|-|ENST00000702307|ENSG00000289985|1596|lncRNA|	289	-41.05	146	-24.91	137	22	1596	689 725
hsa-miR-1293	ENST00000747442.1|ENSG00000289985.2|-|-|ENST00000747442|ENSG00000289985|1471|lncRNA|	289	-41.05	146	-24.91	139	22	1471	627 663
hsa-miR-1293	ENST00000747443.1|ENSG00000289985.2|-|-|ENST00000747443|ENSG00000289985|1265|lncRNA|	289	-41.05	146	-24.91	140	22	1265	426 462
hsa-miR-1293	ENST00000747444.1|ENSG00000289985.2|-|-|ENST00000747444|ENSG00000289985|1311|lncRNA|	289	-41.05	146	-24.91	141	22	1311	726 762
hsa-miR-1285-3p	ENST00000747444.1|ENSG00000289985.2|-|-|ENST00000747444|ENSG00000289985|1311|lncRNA|	297	-39.27	152	-21.44	115	22	1311	233 416
hsa-miR-10396b-5p	ENST00000747439.1|ENSG00000289985.2|-|-|ENST00000747439|ENSG00000289985|818|lncRNA|	162	-37.02	162	-37.02	278	20	818	380
hsa-miR-10396b-5p	ENST00000747440.1|ENSG00000289985.2|-|-|ENST00000747440|ENSG00000289985|662|lncRNA|	162	-37.02	162	-37.02	279	20	662	380
hsa-miR-1246	ENST00000747445.1|ENSG00000289985.2|-|-|ENST00000747445|ENSG00000289985|787|lncRNA|	283	-30.97	143	-18.57	155	19	787	408 362
hsa-miR-23b-5p	ENST00000702307.2|ENSG00000289985.2|-|-|ENST00000702307|ENSG00000289985|1596|lncRNA|	155	-26.28	155	-26.28	7	22	1596	361
hsa-miR-23b-5p	ENST00000747442.1|ENSG00000289985.2|-|-|ENST00000747442|ENSG00000289985|1471|lncRNA|	155	-26.28	155	-26.28	9	22	1471	299
hsa-miR-23b-5p	ENST00000747444.1|ENSG00000289985.2|-|-|ENST00000747444|ENSG00000289985|1311|lncRNA|	155	-26.28	155	-26.28	11	22	1311	398
hsa-miR-23b-5p	ENST00000747438.1|ENSG00000289985.2|-|-|ENST00000747438|ENSG00000289985|1096|lncRNA|	152	-22.59	152	-22.59	4	22	1096	211
hsa-miR-23b-5p	ENST00000747439.1|ENSG00000289985.2|-|-|ENST00000747439|ENSG00000289985|818|lncRNA|	152	-22.59	152	-22.59	5	22	818	602
hsa-miR-23b-5p	ENST00000747440.1|ENSG00000289985.2|-|-|ENST00000747440|ENSG00000289985|662|lncRNA|	152	-22.59	152	-22.59	6	22	662	465
hsa-miR-7977	ENST00000747435.1|ENSG00000289985.2|-|-|ENST00000747435|ENSG00000289985|682|lncRNA|	150	-20.37	150	-20.37	261	18	682	488
hsa-miR-3182	ENST00000702307.2|ENSG00000289985.2|-|-|ENST00000702307|ENSG00000289985|1596|lncRNA|	149	-19.79	149	-19.79	189	17	1596	1364
hsa-miR-3182	ENST00000747441.1|ENSG00000289985.2|-|-|ENST00000747441|ENSG00000289985|487|lncRNA|	149	-19.79	149	-19.79	190	17	487	317
hsa-miR-3182	ENST00000747442.1|ENSG00000289985.2|-|-|ENST00000747442|ENSG00000289985|1471|lncRNA|	149	-19.79	149	-19.79	191	17	1471	1302
hsa-miR-3182	ENST00000747443.1|ENSG00000289985.2|-|-|ENST00000747443|ENSG00000289985|1265|lncRNA|	149	-19.79	149	-19.79	192	17	1265	1101
hsa-miR-7704	ENST00000747439.1|ENSG00000289985.2|-|-|ENST00000747439|ENSG00000289985|818|lncRNA|	142	-19.35	142	-19.35	239	19	818	343
hsa-miR-7704	ENST00000747440.1|ENSG00000289985.2|-|-|ENST00000747440|ENSG00000289985|662|lncRNA|	142	-19.35	142	-19.35	240	19	662	343
hsa-miR-1285-3p	ENST00000702307.2|ENSG00000289985.2|-|-|ENST00000702307|ENSG00000289985|1596|lncRNA|	145	-17.83	145	-17.83	111	22	1596	379
hsa-miR-1285-3p	ENST00000747442.1|ENSG00000289985.2|-|-|ENST00000747442|ENSG00000289985|1471|lncRNA|	145	-17.83	145	-17.83	113	22	1471	317
hsa-miR-642a-3p	ENST00000747446.1|ENSG00000289985.2|-|-|ENST00000747446|ENSG00000289985|438|lncRNA|	152	-16.36	152	-16.36	91	22	438	187
hsa-miR-616-3p	ENST00000747445.1|ENSG00000289985.2|-|-|ENST00000747445|ENSG00000289985|787|lncRNA|	155	-16.17	155	-16.17	77	22	787	412
hsa-miR-450a-2-3p	ENST00000702307.2|ENSG00000289985.2|-|-|ENST00000702307|ENSG00000289985|1596|lncRNA|	140	-15.89	140	-15.89	46	22	1596	1325
hsa-miR-450a-2-3p	ENST00000747441.1|ENSG00000289985.2|-|-|ENST00000747441|ENSG00000289985|487|lncRNA|	140	-15.89	140	-15.89	47	22	487	278
hsa-miR-450a-2-3p	ENST00000747442.1|ENSG00000289985.2|-|-|ENST00000747442|ENSG00000289985|1471|lncRNA|	140	-15.89	140	-15.89	48	22	1471	1263
hsa-miR-450a-2-3p	ENST00000747443.1|ENSG00000289985.2|-|-|ENST00000747443|ENSG00000289985|1265|lncRNA|	140	-15.89	140	-15.89	49	22	1265	1062
hsa-miR-7844-5p	ENST00000747446.1|ENSG00000289985.2|-|-|ENST00000747446|ENSG00000289985|438|lncRNA|	143	-15.58	143	-15.58	260	22	438	396
hsa-miR-3182	ENST00000747439.1|ENSG00000289985.2|-|-|ENST00000747439|ENSG00000289985|818|lncRNA|	140	-10.93	140	-10.93	187	17	818	406
hsa-miR-3182	ENST00000747440.1|ENSG00000289985.2|-|-|ENST00000747440|ENSG00000289985|662|lncRNA|	140	-10.93	140	-10.93	188	17	662	406
hsa-miR-1973	no predicted interaction with TPL1
hsa-miR-34c-3p	no predicted interaction with TPL1
hsa-miR-582-3p	no predicted interaction with TPL1
hsa-miR-1306-3p	no predicted interaction with TPL1
hsa-miR-4420	no predicted interaction with TPL1
hsa-miR-874-3p	no predicted interaction with TPL1
hsa-miR-1290	no predicted interaction with TPL1
hsa-miR-4485-3p	no predicted interaction with TPL1
hsa-miR-4484	no predicted interaction with TPL1
