## Supplemental Table 18 for "Robust CRISPR Screens Identify TPL1 as a Novel Long Noncoding RNA Driving Triple-Negative Breast Cancer Hallmarks"

### Sheet: tab1
Table S18. Predicted interactions between downregulated miRNAs in TPL1 KD cells and TPL1 (ENSG00000289985) across all annotated transcripts, ranked by hybridization scores and binding energies.
miRNA	lncRNA transcript	Tot Score	Tot Energy	Max Score	Max Energy	Strand	Len1	Len2	Positions
hsa-miR-744-3p	ENST00000747438.1|ENSG00000289985.2|-|-|ENST00000747438|ENSG00000289985|1096|lncRNA|	154	-21.01	154	-21.01	69	22	1096	309
hsa-miR-744-3p	ENST00000747439.1|ENSG00000289985.2|-|-|ENST00000747439|ENSG00000289985|818|lncRNA|	154	-21.01	154	-21.01	70	22	818	700
hsa-miR-744-3p	ENST00000747440.1|ENSG00000289985.2|-|-|ENST00000747440|ENSG00000289985|662|lncRNA|	154	-21.01	154	-21.01	71	22	662	563
hsa-miR-1226-3p	ENST00000747446.1|ENSG00000289985.2|-|-|ENST00000747446|ENSG00000289985|438|lncRNA|	143	-20.17	143	-20.17	91	22	438	395
hsa-miR-6515-5p	ENST00000702307.2|ENSG00000289985.2|-|-|ENST00000702307|ENSG00000289985|1596|lncRNA|	149	-20.16	149	-20.16	124	21	1596	1429
hsa-miR-6515-5p	ENST00000747441.1|ENSG00000289985.2|-|-|ENST00000747441|ENSG00000289985|487|lncRNA|	149	-20.16	149	-20.16	125	21	487	382
hsa-miR-6515-5p	ENST00000747442.1|ENSG00000289985.2|-|-|ENST00000747442|ENSG00000289985|1471|lncRNA|	149	-20.16	149	-20.16	126	21	1471	1367
hsa-miR-6515-5p	ENST00000747443.1|ENSG00000289985.2|-|-|ENST00000747443|ENSG00000289985|1265|lncRNA|	149	-20.16	149	-20.16	127	21	1265	1166
hsa-miR-708-5p	ENST00000747437.1|ENSG00000289985.2|-|-|ENST00000747437|ENSG00000289985|1599|lncRNA|	144	-19.99	144	-19.99	54	23	1599	306
hsa-miR-708-5p	ENST00000747436.1|ENSG00000289985.2|-|-|ENST00000747436|ENSG00000289985|1873|lncRNA|	144	-19.99	144	-19.99	55	23	1873	585
hsa-miR-219b-3p	ENST00000747438.1|ENSG00000289985.2|-|-|ENST00000747438|ENSG00000289985|1096|lncRNA|	151	-19.66	151	-19.66	108	23	1096	505
hsa-miR-219b-3p	ENST00000747445.1|ENSG00000289985.2|-|-|ENST00000747445|ENSG00000289985|787|lncRNA|	156	-16.28	156	-16.28	116	23	787	463
hsa-miR-592	ENST00000747436.1|ENSG00000289985.2|-|-|ENST00000747436|ENSG00000289985|1873|lncRNA|	140	-12.57	140	-12.57	29	22	1873	300
hsa-miR-16-1-3p	no interaction with TPL1
hsa-miR-454-5p	no interaction with TPL1
hsa-miR-548w	no interaction with TPL1
hsa-miR-6808-3p	no interaction with TPL1
hsa-miR-34a-3p	no interaction with TPL1
