## Supplemental Table 19 for "Robust CRISPR Screens Identify TPL1 as a Novel Long Noncoding RNA Driving Triple-Negative Breast Cancer Hallmarks"

### Sheet: Sheet0
Table S19. IPA-filtered miRNAs with predicted and validated target genes and associated pathways inTPL1 knockdown TNBC cells
ID	Symbol	Expr Log Ratio	Source	miRNA Confidence	ID	Symbol	Expr Log Ratio	Pathway
hsa-miR-10396b-5p	miR-10396b-5p (and other miRNAs w/seed GGCGGGG)	1.468	TargetScan Human	High (predicted)	ENSG00000176248	ANAPC2	-1.086	Cell Cycle Checkpoints,Cilia Biogenesis Signaling Pathway,Class I MHC mediated antigen processing and presentation,Cohesin Chromatin Regulation Pathway,DNA Replication Pre-Initiation,ID3 Signaling Pathway,Kinetochore Metaphase Signaling Pathway,Mitotic Metaphase and Anaphase,Mitotic Roles of Polo-Like Kinase,Protein Kinase A Signaling,Protein Ubiquitination Pathway,Regulation of mitotic cell cycl…
hsa-miR-10396b-5p	miR-10396b-5p (and other miRNAs w/seed GGCGGGG)	1.468	TargetScan Mouse,TargetScan Human	High (predicted),Moderate (predicted)	ENSG00000147799	ARHGAP39	-1.119	RHO GTPase cycle,Signaling by ROBO receptors
hsa-miR-10396b-5p	miR-10396b-5p (and other miRNAs w/seed GGCGGGG)	1.468	TargetScan Human	High (predicted)	ENSG00000213199	ASIC3	-1.669	Aldosterone Signaling in Epithelial Cells,Gustation Pathway,Insulin Receptor Signaling,Insulin Secretion Signaling Pathway,Ion channel transport,Lung Ionic Balance Signaling Pathway,WNK Renal Signaling Pathway
hsa-miR-10396b-5p	miR-10396b-5p (and other miRNAs w/seed GGCGGGG)	1.468	TargetScan Mouse,TargetScan Human	High (predicted),Moderate (predicted)	ENSG00000172137	CALB2	-1.459	Neuroinflammation Signaling Pathway
hsa-miR-10396b-5p	miR-10396b-5p (and other miRNAs w/seed GGCGGGG)	1.468	TargetScan Human	High (predicted)	ENSG00000181982	CCDC149	-1.044
hsa-miR-10396b-5p	miR-10396b-5p (and other miRNAs w/seed GGCGGGG)	1.468	TargetScan Human	High (predicted)	ENSG00000099814	CEP170B	-1.014
hsa-miR-10396b-5p	miR-10396b-5p (and other miRNAs w/seed GGCGGGG)	1.468	TargetScan Human	High (predicted)	ENSG00000140931	CMTM3	-1.143
hsa-miR-10396b-5p	miR-10396b-5p (and other miRNAs w/seed GGCGGGG)	1.468	TargetScan Mouse,TargetScan Human	High (predicted),Moderate (predicted)	ENSG00000103647	CORO2B	-1.691
hsa-miR-10396b-5p	miR-10396b-5p (and other miRNAs w/seed GGCGGGG)	1.468	TargetScan Mouse,TargetScan Human	High (predicted),Moderate (predicted)	ENSG00000105662	CRTC1	-2.019	Circadian Clock,Heme signaling,Mitochondrial biogenesis
hsa-miR-10396b-5p	miR-10396b-5p (and other miRNAs w/seed GGCGGGG)	1.468	TargetScan Human	High (predicted)	ENSG00000144535	DIS3L2	-1.045	mRNA 3 Prime End Processing Signaling Pathway,Z-decay: degradation of maternal mRNAs by zygotically expressed factors
hsa-miR-10396b-5p	miR-10396b-5p (and other miRNAs w/seed GGCGGGG)	1.468	TargetScan Mouse,TargetScan Human	High (predicted),Moderate (predicted)	ENSG00000184349	EFNA5	-1.354	Axonal Guidance Signaling,EPH-Ephrin signaling,Ephrin A Signaling,Ephrin Receptor Signaling,FAK Signaling,Synaptogenesis Signaling Pathway
hsa-miR-10396b-5p	miR-10396b-5p (and other miRNAs w/seed GGCGGGG)	1.468	TargetScan Human	High (predicted)	ENSG00000133216	EPHB2	-1.741	Axonal Guidance Signaling,BBSome Signaling Pathway,Clathrin-mediated Endocytosis Signaling,EPH-Ephrin signaling,Ephrin B Signaling,Ephrin Receptor Signaling,IL-15 Production,L1CAM interactions,Sperm Motility,Synaptogenesis Signaling Pathway
hsa-miR-10396b-5p	miR-10396b-5p (and other miRNAs w/seed GGCGGGG)	1.468	TargetScan Human	High (predicted)	ENSG00000131558	EXOC4	-1.202	CDC42 Signaling,Cilium Assembly,Insulin processing,Translocation of SLC2A4 (GLUT4) to the plasma membrane
hsa-miR-10396b-5p	miR-10396b-5p (and other miRNAs w/seed GGCGGGG)	1.468	TargetScan Human	High (predicted)	ENSG00000185112	FAM43A	-1.106
hsa-miR-10396b-5p	miR-10396b-5p (and other miRNAs w/seed GGCGGGG)	1.468	TargetScan Human	High (predicted)	ENSG00000189283	FHIT	-2.949	Non-Small Cell Lung Cancer Signaling,Small Cell Lung Cancer Signaling
hsa-miR-10396b-5p	miR-10396b-5p (and other miRNAs w/seed GGCGGGG)	1.468	TargetScan Human	High (predicted)	ENSG00000160211	G6PD	-1.211	NFE2L2 regulates pentose phosphate pathway genes,Pentose Phosphate Pathway,Pentose phosphate pathway,Pentose Phosphate Pathway (Oxidative Branch),Sirtuin Signaling Pathway,TP53 Regulates Metabolic Genes,Warburg Effect Signaling Pathway
hsa-miR-10396b-5p	miR-10396b-5p (and other miRNAs w/seed GGCGGGG)	1.468	TargetScan Human	High (predicted)	ENSG00000143641	GALNT2	-1.086	Intra-Golgi and retrograde Golgi-to-ER traffic,O-linked glycosylation
hsa-miR-10396b-5p	miR-10396b-5p (and other miRNAs w/seed GGCGGGG)	1.468	TargetScan Human	High (predicted)	ENSG00000164850	GPER1	-1.186	BBSome Signaling Pathway,Breast Cancer Regulation by Stathmin1,cAMP-mediated signaling,Cellular Effects of Sildenafil (Viagra),Class A/1 (Rhodopsin-like receptors),CREB Signaling in Neurons,Estrogen Receptor Signaling,FAK Signaling,G alpha (i) signalling events,G-Protein Coupled Receptor Signaling,GPER1 signaling,Gαs Signaling,Hepatic Cholestasis,Lung Ionic Balance Signaling Pathway,Molecular Mec…
hsa-miR-10396b-5p	miR-10396b-5p (and other miRNAs w/seed GGCGGGG)	1.468	TargetScan Human	High (predicted)	ENSG00000100429	HDAC10	-1.041	Adipogenesis pathway,Bladder Cancer Signaling,Calcium Signaling,Cardiac Hypertrophy Signaling (Enhanced),Cell Cycle: G1/S Checkpoint Regulation,Chaperone Mediated Autophagy Signaling Pathway,Chromatin organization,Chronic Myeloid Leukemia Signaling,Coronavirus Pathogenesis Pathway,Cyclins and Cell Cycle Regulation,Generic Transcription Pathway,Glioma Signaling,Huntington's Disease Signaling,Molec…
hsa-miR-10396b-5p	miR-10396b-5p (and other miRNAs w/seed GGCGGGG)	1.468	TargetScan Mouse,TargetScan Human	High (predicted),Moderate (predicted)	ENSG00000124313	IQSEC2	-1.852
hsa-miR-10396b-5p	miR-10396b-5p (and other miRNAs w/seed GGCGGGG)	1.468	TargetScan Human	High (predicted)	ENSG00000132470	ITGB4	-1.764	Actin Cytoskeleton Signaling,Actin Nucleation by ARP-WASP Complex,Assembly of collagen fibrils and other multimeric structures,Axonal Guidance Signaling,Cardiac Hypertrophy Signaling (Enhanced),Caveolar-mediated Endocytosis Signaling,CDC42 Signaling,Cell junction organization,Clathrin-mediated Endocytosis Signaling,Ephrin Receptor Signaling,Epithelial Membrane Protein Signaling Pathway,ERK/MAPK S…
hsa-miR-10396b-5p	miR-10396b-5p (and other miRNAs w/seed GGCGGGG)	1.468	TargetScan Human	High (predicted)	ENSG00000047578	KATNIP	-1.147
hsa-miR-10396b-5p	miR-10396b-5p (and other miRNAs w/seed GGCGGGG)	1.468	TargetScan Human	High (predicted)	ENSG00000203896	LIME1	-1.23
hsa-miR-10396b-5p	miR-10396b-5p (and other miRNAs w/seed GGCGGGG)	1.468	TargetScan Human	High (predicted)	ENSG00000072163	LIMS2	-1.256	Cell junction organization,ILK Signaling
hsa-miR-10396b-5p	miR-10396b-5p (and other miRNAs w/seed GGCGGGG)	1.468	TargetScan Human	High (predicted)	ENSG00000160233	LRRC3	-1.503
hsa-miR-10396b-5p	miR-10396b-5p (and other miRNAs w/seed GGCGGGG)	1.468	TargetScan Human	High (predicted)	ENSG00000154237	LRRK1	-1.139
hsa-miR-10396b-5p	miR-10396b-5p (and other miRNAs w/seed GGCGGGG)	1.468	TargetScan Mouse,TargetScan Human	High (predicted),Moderate (predicted)	ENSG00000112139	MDGA1	-1.322	Post-translational modification: synthesis of GPI-anchored proteins
hsa-miR-10396b-5p	miR-10396b-5p (and other miRNAs w/seed GGCGGGG)	1.468	TargetScan Human	High (predicted)	ENSG00000163975	MELTF	-1.275	Post-translational modification: synthesis of GPI-anchored proteins,Post-translational protein phosphorylation,Regulation of Insulin-like Growth Factor (IGF) transport and uptake by IGFBPs
hsa-miR-10396b-5p	miR-10396b-5p (and other miRNAs w/seed GGCGGGG)	1.468	TargetScan Mouse,TargetScan Human	High (predicted),Moderate (predicted)	ENSG00000196814	MVB12B	-1.67	Endosomal Sorting Complex Required For Transport (ESCRT),Late endosomal microautophagy
hsa-miR-10396b-5p	miR-10396b-5p (and other miRNAs w/seed GGCGGGG)	1.468	TargetScan Human	High (predicted)	ENSG00000107130	NCS1	-1.067	Dopamine Receptor Signaling
hsa-miR-10396b-5p	miR-10396b-5p (and other miRNAs w/seed GGCGGGG)	1.468	TargetScan Human	High (predicted)	ENSG00000008441	NFIX	-1.422	Aryl Hydrocarbon Receptor Signaling,RNA Polymerase III Transcription
hsa-miR-10396b-5p	miR-10396b-5p (and other miRNAs w/seed GGCGGGG)	1.468	TargetScan Human	High (predicted)	ENSG00000102109	PCSK1N	-1.023
hsa-miR-10396b-5p	miR-10396b-5p (and other miRNAs w/seed GGCGGGG)	1.468	TargetScan Mouse,TargetScan Human	High (predicted),Moderate (predicted)	ENSG00000186111	PIP5K1C	-1.144	3-phosphoinositide Biosynthesis,Actin Cytoskeleton Signaling,Aldosterone Signaling in Epithelial Cells,Clathrin-mediated endocytosis,Clathrin-mediated Endocytosis Signaling,D-myo-inositol (1,4,5)-Trisphosphate Biosynthesis,Orexin Signaling Pathway,Phagosome Formation,PI Metabolism,PIP3 activates AKT signaling,RAC Signaling,Regulation of Actin-based Motility by Rho,RHOA Signaling,RHOGDI Signaling,…
hsa-miR-10396b-5p	miR-10396b-5p (and other miRNAs w/seed GGCGGGG)	1.468	TargetScan Human	High (predicted)	ENSG00000090975	PITPNM2	-1.757	Glycerophospholipid biosynthesis
hsa-miR-10396b-5p	miR-10396b-5p (and other miRNAs w/seed GGCGGGG)	1.468	TargetScan Mouse,TargetScan Human	High (predicted),Moderate (predicted)	ENSG00000102312	PORCN	-1.226	Stearate Biosynthesis I (Animals),Triacylglycerol Biosynthesis,WNT ligand biogenesis and trafficking
hsa-miR-10396b-5p	miR-10396b-5p (and other miRNAs w/seed GGCGGGG)	1.468	TargetScan Human	High (predicted)	ENSG00000005001	PRSS22	-3.494	IL-33 Signaling Pathway,Neuroprotective Role of THOP1 in Alzheimer's Disease
hsa-miR-10396b-5p	miR-10396b-5p (and other miRNAs w/seed GGCGGGG)	1.468	TargetScan Human	High (predicted)	ENSG00000185236	RAB11B	-1.012	Chaperone Mediated Autophagy Signaling Pathway,Clathrin-mediated Endocytosis Signaling,Fcγ Receptor-mediated Phagocytosis in Macrophages and Monocytes,Protein Sorting Signaling Pathway,RAB geranylgeranylation,TBC/RABGAPs
hsa-miR-10396b-5p	miR-10396b-5p (and other miRNAs w/seed GGCGGGG)	1.468	TargetScan Mouse,TargetScan Human	High (predicted),Moderate (predicted)	ENSG00000105711	SCN1B	-1.566	Cardiac conduction,Glutaminergic Receptor Signaling Pathway (Enhanced),Gustation Pathway,L1CAM interactions,Sensory perception of taste
hsa-miR-10396b-5p	miR-10396b-5p (and other miRNAs w/seed GGCGGGG)	1.468	TargetScan Human	High (predicted)	ENSG00000145217	SLC26A1	-1.178	Glycosaminoglycan metabolism,Phase II - Conjugation of compounds,Transport of inorganic cations/anions and amino acids/oligopeptides
hsa-miR-10396b-5p	miR-10396b-5p (and other miRNAs w/seed GGCGGGG)	1.468	TargetScan Human	High (predicted)	ENSG00000203772	SPRN	-1.331	Post-translational modification: synthesis of GPI-anchored proteins
hsa-miR-10396b-5p	miR-10396b-5p (and other miRNAs w/seed GGCGGGG)	1.468	TargetScan Human	High (predicted)	ENSG00000106089	STX1A	-1.431	Docosahexaenoic Acid (DHA) Signaling,GABA synthesis, release, reuptake and degradation,Glutaminergic Receptor Signaling Pathway (Enhanced),Huntington's Disease Signaling,Insertion of tail-anchored proteins into the endoplasmic reticulum membrane,Insulin processing,Insulin Secretion Signaling Pathway,Integration of energy metabolism,LGI-ADAM interactions,Netrin Signaling,Neurexins and neuroligins,…
hsa-miR-10396b-5p	miR-10396b-5p (and other miRNAs w/seed GGCGGGG)	1.468	TargetScan Human	High (predicted)	ENSG00000274512	TBC1D3 (includes others)	-1.298	TBC/RABGAPs
hsa-miR-10396b-5p	miR-10396b-5p (and other miRNAs w/seed GGCGGGG)	1.468	TargetScan Mouse,TargetScan Human	High (predicted)	ENSG00000105329	TGFB1	-1.071	Activin Inhibin Signaling Pathway,Adipogenesis pathway,Adrenergic Receptor Signaling Pathway (Enhanced),Airway Inflammation in Asthma,Airway Pathology in Chronic Obstructive Pulmonary Disease,Altered T Cell and B Cell Signaling in Rheumatoid Arthritis,Antiproliferative Role of TOB in T Cell Signaling,Apelin Cardiac Fibroblast Signaling Pathway,Apelin Cardiomyocyte Signaling Pathway,Aryl Hydrocarb…
hsa-miR-10396b-5p	miR-10396b-5p (and other miRNAs w/seed GGCGGGG)	1.468	TargetScan Human	High (predicted)	ENSG00000006118	TMEM132A	-1.471	Post-translational protein phosphorylation,Regulation of Insulin-like Growth Factor (IGF) transport and uptake by IGFBPs
hsa-miR-10396b-5p	miR-10396b-5p (and other miRNAs w/seed GGCGGGG)	1.468	TargetScan Human	High (predicted)	ENSG00000182095	TNRC18	-1.07
hsa-miR-10396b-5p	miR-10396b-5p (and other miRNAs w/seed GGCGGGG)	1.468	TargetScan Human	High (predicted)	ENSG00000011105	TSPAN9	-1.712
hsa-miR-10396b-5p	miR-10396b-5p (and other miRNAs w/seed GGCGGGG)	1.468	TargetScan Mouse,TargetScan Human	High (predicted),Moderate (predicted)	ENSG00000136295	TTYH3	-1.692	Ion channel transport
hsa-miR-10396b-5p	miR-10396b-5p (and other miRNAs w/seed GGCGGGG)	1.468	TargetScan Mouse,TargetScan Human	High (predicted),Moderate (predicted)	ENSG00000186918	ZNF395	-1.216
hsa-miR-1285-3p	miR-1285-3p (and other miRNAs w/seed CUGGGCA)	1.097	TargetScan Human	High (predicted)	ENSG00000135074	ADAM19	-2.296	Acetylcholine Receptor Signaling Pathway,Axonal Guidance Signaling,Extracellular matrix organization,Regulation of CDH11 Expression and Function,Role of Osteoclasts in Rheumatoid Arthritis Signaling Pathway
hsa-miR-1285-3p	miR-1285-3p (and other miRNAs w/seed CUGGGCA)	1.097	TargetScan Human	High (predicted)	ENSG00000163814	CDCP1	-1.287
hsa-miR-1285-3p	miR-1285-3p (and other miRNAs w/seed CUGGGCA)	1.097	TargetScan Human	High (predicted)	ENSG00000167123	CERCAM	-1.01
hsa-miR-1285-3p	miR-1285-3p (and other miRNAs w/seed CUGGGCA)	1.097	TargetScan Human	High (predicted)	ENSG00000106665	CLIP2	-1.156
hsa-miR-1285-3p	miR-1285-3p (and other miRNAs w/seed CUGGGCA)	1.097	TargetScan Human	High (predicted)	ENSG00000174600	CMKLR1	-1.442	BBSome Signaling Pathway,Breast Cancer Regulation by Stathmin1,Cellular Effects of Sildenafil (Viagra),Class A/1 (Rhodopsin-like receptors),CREB Signaling in Neurons,FAK Signaling,G-Protein Coupled Receptor Signaling,Lung Ionic Balance Signaling Pathway,Molecular Mechanisms of Cancer,Phagosome Formation,S100 Family Signaling Pathway,Zn Homeostasis Signaling Pathway
hsa-miR-1285-3p	miR-1285-3p (and other miRNAs w/seed CUGGGCA)	1.097	TargetScan Mouse,TargetScan Human	High (predicted),Moderate (predicted)	ENSG00000167930	FAM234A	-1.506
hsa-miR-1285-3p	miR-1285-3p (and other miRNAs w/seed CUGGGCA)	1.097	TargetScan Mouse,TargetScan Human	High (predicted),Moderate (predicted)	ENSG00000033327	GAB2	-1.05	B Cell Receptor Signaling,Chronic Myeloid Leukemia Signaling,Fc epsilon receptor (FCERI) signaling,Fcγ Receptor-mediated Phagocytosis in Macrophages and Monocytes,FLT3 Signaling,FLT3 Signaling in Hematopoietic Progenitor Cells,ICOS-ICOSL Signaling in T Helper Cells,IL-3 Signaling,Interleukin-15 signaling,Interleukin-2 family signaling,Interleukin-3, Interleukin-5 and GM-CSF signaling,Molecular Me…
hsa-miR-1285-3p	miR-1285-3p (and other miRNAs w/seed CUGGGCA)	1.097	TargetScan Human	High (predicted)	ENSG00000158555	GDPD5	-1.167	PI Metabolism
hsa-miR-1285-3p	miR-1285-3p (and other miRNAs w/seed CUGGGCA)	1.097	TargetScan Human	High (predicted)	ENSG00000183484	GPR132	-2.465	BBSome Signaling Pathway,Breast Cancer Regulation by Stathmin1,Cellular Effects of Sildenafil (Viagra),Class A/1 (Rhodopsin-like receptors),CREB Signaling in Neurons,FAK Signaling,G alpha (q) signalling events,G-Protein Coupled Receptor Signaling,Lung Ionic Balance Signaling Pathway,Molecular Mechanisms of Cancer,Phagosome Formation,S100 Family Signaling Pathway,Zn Homeostasis Signaling Pathway
hsa-miR-1285-3p	miR-1285-3p (and other miRNAs w/seed CUGGGCA)	1.097	TargetScan Human	High (predicted)	ENSG00000197077	KIAA1671	-1.281
hsa-miR-1285-3p	miR-1285-3p (and other miRNAs w/seed CUGGGCA)	1.097	TargetScan Human	High (predicted)	ENSG00000107902	LHPP	-1.475	Pyrophosphate hydrolysis
hsa-miR-1285-3p	miR-1285-3p (and other miRNAs w/seed CUGGGCA)	1.097	TargetScan Human	High (predicted)	ENSG00000160233	LRRC3	-1.503
hsa-miR-1285-3p	miR-1285-3p (and other miRNAs w/seed CUGGGCA)	1.097	TargetScan Mouse,TargetScan Human	High (predicted)	ENSG00000167889	MGAT5B	-1.252
hsa-miR-1285-3p	miR-1285-3p (and other miRNAs w/seed CUGGGCA)	1.097	TargetScan Human	High (predicted)	ENSG00000065054	NHERF2	-1.271
hsa-miR-1285-3p	miR-1285-3p (and other miRNAs w/seed CUGGGCA)	1.097	TargetScan Human	High (predicted)	ENSG00000221890	NPTXR	-1.09
hsa-miR-1285-3p	miR-1285-3p (and other miRNAs w/seed CUGGGCA)	1.097	TargetScan Human	High (predicted)	ENSG00000225190	PLEKHM1	-1.125	Autophagy
hsa-miR-1285-3p	miR-1285-3p (and other miRNAs w/seed CUGGGCA)	1.097	TargetScan Mouse,TargetScan Human	High (predicted),Moderate (predicted)	ENSG00000196517	SLC6A9	-1.484	Transport of bile salts and organic acids, metal ions and amine compounds
hsa-miR-1285-3p	miR-1285-3p (and other miRNAs w/seed CUGGGCA)	1.097	TargetScan Mouse,TargetScan Human	High (predicted)	ENSG00000203772	SPRN	-1.331	Post-translational modification: synthesis of GPI-anchored proteins
hsa-miR-1285-3p	miR-1285-3p (and other miRNAs w/seed CUGGGCA)	1.097	TargetScan Human	High (predicted)	ENSG00000213977	TAX1BP3	-1.018	RHO GTPases Activate Rhotekin and Rhophilins
hsa-miR-1285-3p	miR-1285-3p (and other miRNAs w/seed CUGGGCA)	1.097	TargetScan Human	High (predicted)	ENSG00000221926	TRIM16	-1.273
hsa-miR-1285-3p	miR-1285-3p (and other miRNAs w/seed CUGGGCA)	1.097	TargetScan Human	High (predicted)	ENSG00000197355	UAP1L1	-1.109
hsa-miR-1293	miR-1293 (and other miRNAs w/seed GGGUGGU)	1.216	TargetScan Human	High (predicted)	ENSG00000076555	ACACB	-1.047	Activation of gene expression by SREBF (SREBP),AMPK Signaling,Biotin-carboxyl Carrier Protein Assembly,Carnitine metabolism,Integration of energy metabolism,Metabolism of water-soluble vitamins and cofactors,NAFLD Signaling Pathway,Warburg Effect Signaling Pathway
hsa-miR-1293	miR-1293 (and other miRNAs w/seed GGGUGGU)	1.216	TargetScan Human	High (predicted)	ENSG00000166780	BMERB1	-1.491
hsa-miR-1293	miR-1293 (and other miRNAs w/seed GGGUGGU)	1.216	TargetScan Human	High (predicted)	ENSG00000172137	CALB2	-1.459	Neuroinflammation Signaling Pathway
hsa-miR-1293	miR-1293 (and other miRNAs w/seed GGGUGGU)	1.216	TargetScan Human	High (predicted)	ENSG00000100307	CBX7	-1.095	BBSome Signaling Pathway,Histone Modification Signaling Pathway,Senescence Pathway
hsa-miR-1293	miR-1293 (and other miRNAs w/seed GGGUGGU)	1.216	TargetScan Human	High (predicted)	ENSG00000103855	CD276	-1.042
hsa-miR-1293	miR-1293 (and other miRNAs w/seed GGGUGGU)	1.216	TargetScan Human	High (predicted)	ENSG00000166897	ELFN2	-1.384
hsa-miR-1293	miR-1293 (and other miRNAs w/seed GGGUGGU)	1.216	TargetScan Human	High (predicted)	ENSG00000130720	FIBCD1	-1.83
hsa-miR-1293	miR-1293 (and other miRNAs w/seed GGGUGGU)	1.216	TargetScan Human	High (predicted)	ENSG00000158555	GDPD5	-1.167	PI Metabolism
hsa-miR-1293	miR-1293 (and other miRNAs w/seed GGGUGGU)	1.216	TargetScan Human	High (predicted)	ENSG00000064393	HIPK2	-1.553	Cardiac conduction,Cell Cycle: G2/M DNA Damage Checkpoint Regulation,Molecular Mechanisms of Cancer,p53 Signaling,Regulation of TP53 Activity through Phosphorylation,Senescence Pathway,SUMOylation of transcription cofactors,Transcriptional Regulation by MECP2,Transcriptional regulation by RUNX1,YAP1- and WWTR1 (TAZ)-stimulated gene expression
hsa-miR-1293	miR-1293 (and other miRNAs w/seed GGGUGGU)	1.216	TargetScan Human	High (predicted)	ENSG00000127124	HIVEP3	-2.083	Regulation of RUNX2 expression and activity
hsa-miR-1293	miR-1293 (and other miRNAs w/seed GGGUGGU)	1.216	TargetScan Human	High (predicted)	ENSG00000124313	IQSEC2	-1.852
hsa-miR-1293	miR-1293 (and other miRNAs w/seed GGGUGGU)	1.216	TargetScan Human	High (predicted)	ENSG00000107902	LHPP	-1.475	Pyrophosphate hydrolysis
hsa-miR-1293	miR-1293 (and other miRNAs w/seed GGGUGGU)	1.216	TargetScan Human	High (predicted)	ENSG00000129933	MAU2	-1.044	Cohesin Chromatin Regulation Pathway,Mitotic Telophase/Cytokinesis
hsa-miR-1293	miR-1293 (and other miRNAs w/seed GGGUGGU)	1.216	TargetScan Human	High (predicted)	ENSG00000112139	MDGA1	-1.322	Post-translational modification: synthesis of GPI-anchored proteins
hsa-miR-1293	miR-1293 (and other miRNAs w/seed GGGUGGU)	1.216	TargetScan Human	High (predicted)	ENSG00000151176	PLBD2	-1.202	CLEAR Signaling Pathway
hsa-miR-1293	miR-1293 (and other miRNAs w/seed GGGUGGU)	1.216	TargetScan Human	High (predicted)	ENSG00000225190	PLEKHM1	-1.125	Autophagy
hsa-miR-1293	miR-1293 (and other miRNAs w/seed GGGUGGU)	1.216	TargetScan Human	High (predicted)	ENSG00000205517	RGL3	-2.092	RAF/MAP kinase cascade
hsa-miR-1293	miR-1293 (and other miRNAs w/seed GGGUGGU)	1.216	TargetScan Human	High (predicted)	ENSG00000185033	SEMA4B	-1.232	Axonal Guidance Signaling
hsa-miR-1293	miR-1293 (and other miRNAs w/seed GGGUGGU)	1.216	TargetScan Human	High (predicted)	ENSG00000100106	TRIOBP	-1.215	Sensory processing of sound by inner hair cells of the cochlea,Sensory processing of sound by outer hair cells of the cochlea
hsa-miR-1293	miR-1293 (and other miRNAs w/seed GGGUGGU)	1.216	TargetScan Human	High (predicted)	ENSG00000142784	WDTC1	-1.264	Neddylation
hsa-miR-23b-5p	miR-23a-5p (and other miRNAs w/seed GGGUUCC)	1.364	TargetScan Mouse,TargetScan Human	High (predicted),Moderate (predicted)	ENSG00000102181	CD99L2	-1.541	Cell surface interactions at the vascular wall
hsa-miR-23b-5p	miR-23a-5p (and other miRNAs w/seed GGGUUCC)	1.364	TargetScan Human	High (predicted)	ENSG00000107829	FBXW4	-1.009	Class I MHC mediated antigen processing and presentation,Neddylation,Protein folding
hsa-miR-23b-5p	miR-23a-5p (and other miRNAs w/seed GGGUUCC)	1.364	TargetScan Human	High (predicted)	ENSG00000213626	LBH	-1.113
hsa-miR-23b-5p	miR-23a-5p (and other miRNAs w/seed GGGUUCC)	1.364	TargetScan Human	High (predicted)	ENSG00000173950	XXYLT1	-2.168
hsa-miR-450a-2-3p	miR-450b-3p (and other miRNAs w/seed UUGGGGA)	1.363	TargetScan Human	High (predicted)	ENSG00000187134	AKR1C1	-2.23	Bile acid and bile salt metabolism,Bile Acid Biosynthesis, Neutral Pathway,Methylglyoxal Degradation III,Prednisone ADME,Retinoid metabolism and transport,TR/RXR Activation
hsa-miR-450a-2-3p	miR-450b-3p (and other miRNAs w/seed UUGGGGA)	1.363	TargetScan Mouse,TargetScan Human	High (predicted),Moderate (predicted)	ENSG00000105605	CACNG7	-2.334	Acetylcholine Receptor Signaling Pathway,Adrenergic Receptor Signaling Pathway (Enhanced),Amyotrophic Lateral Sclerosis Signaling,Androgen Signaling,Autism Signaling Pathway,Calcium Signaling,Cardiac conduction,Cardiac Hypertrophy Signaling,Cardiac Hypertrophy Signaling (Enhanced),Cardiac β-adrenergic Signaling,CCR5 Signaling in Macrophages,Cellular Effects of Sildenafil (Viagra),Circadian Rhythm…
hsa-miR-450a-2-3p	miR-450b-3p (and other miRNAs w/seed UUGGGGA)	1.363	TargetScan Human	High (predicted)	ENSG00000172137	CALB2	-1.459	Neuroinflammation Signaling Pathway
hsa-miR-450a-2-3p	miR-450b-3p (and other miRNAs w/seed UUGGGGA)	1.363	TargetScan Human	High (predicted)	ENSG00000239282	CASTOR1	-1.716	Amino acids regulate mTORC1,CLEAR Signaling Pathway
hsa-miR-450a-2-3p	miR-450b-3p (and other miRNAs w/seed UUGGGGA)	1.363	TargetScan Human	High (predicted)	ENSG00000179583	CIITA	-1.942	Antigen Presentation Pathway,Interferon gamma signaling,Macrophage Alternative Activation Signaling Pathway,Macrophage Classical Activation Signaling Pathway,MSP-RON Signaling in Macrophages Pathway,Pathogen Induced Cytokine Storm Signaling Pathway,Primary Immunodeficiency Signaling,TREM1 Signaling
hsa-miR-450a-2-3p	miR-450b-3p (and other miRNAs w/seed UUGGGGA)	1.363	TargetScan Mouse,TargetScan Human	High (predicted)	ENSG00000143786	CNIH3	-2.314	Cargo concentration in the ER,COPII-mediated vesicle transport
hsa-miR-450a-2-3p	miR-450b-3p (and other miRNAs w/seed UUGGGGA)	1.363	TargetScan Human	High (predicted)	ENSG00000140718	FTO	-1.024	Cohesin Chromatin Regulation Pathway,DNA Damage Reversal
hsa-miR-450a-2-3p	miR-450b-3p (and other miRNAs w/seed UUGGGGA)	1.363	TargetScan Mouse,TargetScan Human	High (predicted),Moderate (predicted)	ENSG00000064393	HIPK2	-1.553	Cardiac conduction,Cell Cycle: G2/M DNA Damage Checkpoint Regulation,Molecular Mechanisms of Cancer,p53 Signaling,Regulation of TP53 Activity through Phosphorylation,Senescence Pathway,SUMOylation of transcription cofactors,Transcriptional Regulation by MECP2,Transcriptional regulation by RUNX1,YAP1- and WWTR1 (TAZ)-stimulated gene expression
hsa-miR-450a-2-3p	miR-450b-3p (and other miRNAs w/seed UUGGGGA)	1.363	TargetScan Human	High (predicted)	ENSG00000101230	ISM1	-1.846
hsa-miR-450a-2-3p	miR-450b-3p (and other miRNAs w/seed UUGGGGA)	1.363	TargetScan Mouse,TargetScan Human	High (predicted),Moderate (predicted)	ENSG00000119408	NEK6	-1.222	Mitotic Prometaphase,Mitotic Prophase
hsa-miR-450a-2-3p	miR-450b-3p (and other miRNAs w/seed UUGGGGA)	1.363	TargetScan Human	High (predicted)	ENSG00000188152	NUTM2G	-1.244
hsa-miR-450a-2-3p	miR-450b-3p (and other miRNAs w/seed UUGGGGA)	1.363	TargetScan Human	High (predicted)	ENSG00000116117	PARD3B	-1.482
hsa-miR-450a-2-3p	miR-450b-3p (and other miRNAs w/seed UUGGGGA)	1.363	TargetScan Mouse,TargetScan Human	High (predicted),Moderate (predicted)	ENSG00000028277	POU2F2	-1.257	B Cell Receptor Signaling,IL-12 Signaling and Production in Macrophages,RNA polymerase II transcribes snRNA genes
hsa-miR-450a-2-3p	miR-450b-3p (and other miRNAs w/seed UUGGGGA)	1.363	TargetScan Mouse,TargetScan Human	High (predicted),Moderate (predicted)	ENSG00000163637	PRICKLE2	-1.06
hsa-miR-450a-2-3p	miR-450b-3p (and other miRNAs w/seed UUGGGGA)	1.363	TargetScan Mouse,TargetScan Human	High (predicted),Moderate (predicted)	ENSG00000136828	RALGPS1	-1.554
hsa-miR-450a-2-3p	miR-450b-3p (and other miRNAs w/seed UUGGGGA)	1.363	TargetScan Human	High (predicted)	ENSG00000162430	SELENON	-1.273
hsa-miR-450a-2-3p	miR-450b-3p (and other miRNAs w/seed UUGGGGA)	1.363	TargetScan Mouse,TargetScan Human	High (predicted)	ENSG00000107957	SH3PXD2A	-1.672	Extracellular matrix organization,RHO GTPase cycle
hsa-miR-450a-2-3p	miR-450b-3p (and other miRNAs w/seed UUGGGGA)	1.363	TargetScan Human	High (predicted)	ENSG00000196104	SPOCK3	-2.317	Activation of Matrix Metalloproteinases
hsa-miR-450a-2-3p	miR-450b-3p (and other miRNAs w/seed UUGGGGA)	1.363	TargetScan Human	High (predicted)	ENSG00000203772	SPRN	-1.331	Post-translational modification: synthesis of GPI-anchored proteins
hsa-miR-450a-2-3p	miR-450b-3p (and other miRNAs w/seed UUGGGGA)	1.363	TargetScan Mouse,TargetScan Human	High (predicted)	ENSG00000157216	SSBP3	-1.278
hsa-miR-450a-2-3p	miR-450b-3p (and other miRNAs w/seed UUGGGGA)	1.363	TargetScan Human	High (predicted)	ENSG00000159167	STC1	-1.003
hsa-miR-450a-2-3p	miR-450b-3p (and other miRNAs w/seed UUGGGGA)	1.363	TargetScan Human	High (predicted)	ENSG00000197321	SVIL	-1.576	ABRA Signaling Pathway
hsa-miR-450a-2-3p	miR-450b-3p (and other miRNAs w/seed UUGGGGA)	1.363	TargetScan Human	High (predicted)	ENSG00000087510	TFAP2C	-1.005	Adrenomedullin signaling pathway,Ferroptosis Signaling Pathway,Specification of primordial germ cells,Specification of the neural plate border,SUMOylation of transcription factors,Transcriptional regulation by the AP-2 (TFAP2) family of transcription factors
hsa-miR-450a-2-3p	miR-450b-3p (and other miRNAs w/seed UUGGGGA)	1.363	TargetScan Mouse,TargetScan Human	High (predicted)	ENSG00000100284	TOM1	-1.018	Neutrophil degranulation
hsa-miR-450a-2-3p	miR-450b-3p (and other miRNAs w/seed UUGGGGA)	1.363	TargetScan Human	High (predicted)	ENSG00000182704	TSKU	-1.095
hsa-miR-486-3p	miR-486-3p (and other miRNAs w/seed GGGGCAG)	1.245	TargetScan Mouse,TargetScan Human	High (predicted),Moderate (predicted)	ENSG00000197150	ABCB8	-1.091	ABC-family proteins mediated transport,Aldosterone Signaling in Epithelial Cells,Eicosanoid Signaling,Oxytocin Signaling Pathway,Prolactin Signaling
hsa-miR-486-3p	miR-486-3p (and other miRNAs w/seed GGGGCAG)	1.245	TargetScan Human	High (predicted)	ENSG00000135074	ADAM19	-2.296	Acetylcholine Receptor Signaling Pathway,Axonal Guidance Signaling,Extracellular matrix organization,Regulation of CDH11 Expression and Function,Role of Osteoclasts in Rheumatoid Arthritis Signaling Pathway
hsa-miR-486-3p	miR-486-3p (and other miRNAs w/seed GGGGCAG)	1.245	Ingenuity Expert Findings,TargetScan Human	Experimentally Observed,Moderate (predicted)	ENSG00000169083	AR	-1.047	Activated PKN1 stimulates transcription of AR regulated genes KLK2 and KLK3,Androgen Signaling,Coronavirus Pathogenesis Pathway,Deubiquitination,DHCR24 Signaling Pathway,Generic Transcription Pathway,Glucocorticoid Receptor Signaling,HEY1 Signaling Pathway,Histone Modification Signaling Pathway,HOTAIR Regulatory Pathway,HSP90 chaperone cycle for steroid hormone receptors in the presence of ligand…
hsa-miR-486-3p	miR-486-3p (and other miRNAs w/seed GGGGCAG)	1.245	TargetScan Mouse,TargetScan Human	High (predicted),Moderate (predicted)	ENSG00000266074	BAHCC1	-1.667
hsa-miR-486-3p	miR-486-3p (and other miRNAs w/seed GGGGCAG)	1.245	TargetScan Mouse,TargetScan Human	High (predicted)	ENSG00000185024	BRF1	-1.074	Assembly of RNA Polymerase III Complex,RNA Polymerase III Transcription
hsa-miR-486-3p	miR-486-3p (and other miRNAs w/seed GGGGCAG)	1.245	TargetScan Human	High (predicted)	ENSG00000183826	BTBD9	-1.433
hsa-miR-486-3p	miR-486-3p (and other miRNAs w/seed GGGGCAG)	1.245	TargetScan Mouse,TargetScan Human	High (predicted),Moderate (predicted)	ENSG00000198624	CCDC69	-1.528
hsa-miR-486-3p	miR-486-3p (and other miRNAs w/seed GGGGCAG)	1.245	TargetScan Human	High (predicted)	ENSG00000103855	CD276	-1.042
hsa-miR-486-3p	miR-486-3p (and other miRNAs w/seed GGGGCAG)	1.245	TargetScan Mouse,TargetScan Human	High (predicted),Moderate (predicted)	ENSG00000099814	CEP170B	-1.014
hsa-miR-486-3p	miR-486-3p (and other miRNAs w/seed GGGGCAG)	1.245	TargetScan Mouse,TargetScan Human	High (predicted),Moderate (predicted)	ENSG00000179583	CIITA	-1.942	Antigen Presentation Pathway,Interferon gamma signaling,Macrophage Alternative Activation Signaling Pathway,Macrophage Classical Activation Signaling Pathway,MSP-RON Signaling in Macrophages Pathway,Pathogen Induced Cytokine Storm Signaling Pathway,Primary Immunodeficiency Signaling,TREM1 Signaling
hsa-miR-486-3p	miR-486-3p (and other miRNAs w/seed GGGGCAG)	1.245	TargetScan Human	High (predicted)	ENSG00000134871	COL4A2	-1.404	Assembly of collagen fibrils and other multimeric structures,Binding and Uptake of Ligands by Scavenger Receptors,Collagen biosynthesis and modifying enzymes,Collagen chain trimerization,Collagen degradation,Extracellular matrix organization,Glycation Signaling Pathway,GP6 Signaling Pathway,Hepatic Fibrosis / Hepatic Stellate Cell Activation,IL-4 Signaling,Integrin cell surface interactions,Micro…
hsa-miR-486-3p	miR-486-3p (and other miRNAs w/seed GGGGCAG)	1.245	TargetScan Human	High (predicted)	ENSG00000178585	CTNNBIP1	-1.311	TCF dependent signaling in response to WNT
hsa-miR-486-3p	miR-486-3p (and other miRNAs w/seed GGGGCAG)	1.245	TargetScan Human	High (predicted)	ENSG00000204580	DDR1	-1.259	Extracellular matrix organization,IL-15 Production,Sperm Motility
hsa-miR-486-3p	miR-486-3p (and other miRNAs w/seed GGGGCAG)	1.245	TargetScan Mouse,TargetScan Human	High (predicted),Moderate (predicted)	ENSG00000132394	EEFSEC	-1.331	Selenoamino acid metabolism
hsa-miR-486-3p	miR-486-3p (and other miRNAs w/seed GGGGCAG)	1.245	TargetScan Mouse,TargetScan Human	High (predicted)	ENSG00000167106	EEIG1	-1.66
hsa-miR-486-3p	miR-486-3p (and other miRNAs w/seed GGGGCAG)	1.245	TargetScan Human	High (predicted)	ENSG00000072840	EVC	-1.515	Hedgehog 'on' state
hsa-miR-486-3p	miR-486-3p (and other miRNAs w/seed GGGGCAG)	1.245	TargetScan Human	High (predicted)	ENSG00000170271	FAXDC2	-1.13
hsa-miR-486-3p	miR-486-3p (and other miRNAs w/seed GGGGCAG)	1.245	TargetScan Human	High (predicted)	ENSG00000107829	FBXW4	-1.009	Class I MHC mediated antigen processing and presentation,Neddylation,Protein folding
hsa-miR-486-3p	miR-486-3p (and other miRNAs w/seed GGGGCAG)	1.245	TargetScan Mouse,TargetScan Human	High (predicted),Moderate (predicted)	ENSG00000130720	FIBCD1	-1.83
hsa-miR-486-3p	miR-486-3p (and other miRNAs w/seed GGGGCAG)	1.245	TargetScan Human	High (predicted)	ENSG00000204681	GABBR1	-1.862	BBSome Signaling Pathway,Breast Cancer Regulation by Stathmin1,cAMP-mediated signaling,Cellular Effects of Sildenafil (Viagra),Class C/3 (Metabotropic glutamate/pheromone receptors),CREB Signaling in Neurons,FAK Signaling,G alpha (i) signalling events,G-Protein Coupled Receptor Signaling,GABA receptor activation,GABA Receptor Signaling,GABAergic Receptor Signaling Pathway (Enhanced),Glutaminergic…
hsa-miR-486-3p	miR-486-3p (and other miRNAs w/seed GGGGCAG)	1.245	TargetScan Human	High (predicted)	ENSG00000162645	GBP2	-1.1	Interferon alpha/beta signaling,Interferon gamma signaling,Macrophage Classical Activation Signaling Pathway,Pyroptosis Signaling Pathway
hsa-miR-486-3p	miR-486-3p (and other miRNAs w/seed GGGGCAG)	1.245	TargetScan Human	High (predicted)	ENSG00000158555	GDPD5	-1.167	PI Metabolism
hsa-miR-486-3p	miR-486-3p (and other miRNAs w/seed GGGGCAG)	1.245	TargetScan Human	High (predicted)	ENSG00000049239	H6PD	-1.836	Pentose Phosphate Pathway,Pentose Phosphate Pathway (Oxidative Branch)
hsa-miR-486-3p	miR-486-3p (and other miRNAs w/seed GGGGCAG)	1.245	TargetScan Human	High (predicted)	ENSG00000127124	HIVEP3	-2.083	Regulation of RUNX2 expression and activity
hsa-miR-486-3p	miR-486-3p (and other miRNAs w/seed GGGGCAG)	1.245	TargetScan Human	High (predicted)	ENSG00000170801	HTRA3	-2.367	Neuroprotective Role of THOP1 in Alzheimer's Disease
hsa-miR-486-3p	miR-486-3p (and other miRNAs w/seed GGGGCAG)	1.245	TargetScan Mouse,TargetScan Human	High (predicted)	ENSG00000140443	IGF1R	-1.031	Autism Signaling Pathway,BBSome Signaling Pathway,Bone Mineralization Signaling Pathway,Cachexia Signaling Pathway,Cardiac Hypertrophy Signaling,Cardiac Hypertrophy Signaling (Enhanced),Chaperone Mediated Autophagy Signaling Pathway,Cilia Biogenesis Signaling Pathway,CLEAR Signaling Pathway,CREB Signaling in Neurons,EIF2 Signaling,Epithelial Adherens Junction Signaling,Epithelial Membrane Protein…
hsa-miR-486-3p	miR-486-3p (and other miRNAs w/seed GGGGCAG)	1.245	TargetScan Mouse,TargetScan Human	High (predicted),Moderate (predicted)	ENSG00000124313	IQSEC2	-1.852
hsa-miR-486-3p	miR-486-3p (and other miRNAs w/seed GGGGCAG)	1.245	TargetScan Human	High (predicted)	ENSG00000169926	KLF13	-1.5
hsa-miR-486-3p	miR-486-3p (and other miRNAs w/seed GGGGCAG)	1.245	TargetScan Mouse,TargetScan Human	High (predicted),Moderate (predicted)	ENSG00000198910	L1CAM	-1.378	Axonal Guidance Signaling,Cell surface interactions at the vascular wall,L1CAM interactions,Transcriptional Regulatory Network in Embryonic Stem Cells
hsa-miR-486-3p	miR-486-3p (and other miRNAs w/seed GGGGCAG)	1.245	TargetScan Human	High (predicted)	ENSG00000172037	LAMB2	-1.128	Extracellular matrix organization,GP6 Signaling Pathway,Myelination Signaling Pathway,Post-translational protein phosphorylation,Regulation of Insulin-like Growth Factor (IGF) transport and uptake by IGFBPs,Sertoli Cell-Germ Cell Junction Signaling Pathway (Enhanced),Sertoli Cell-Sertoli Cell Junction Signaling,Signaling by MET
hsa-miR-486-3p	miR-486-3p (and other miRNAs w/seed GGGGCAG)	1.245	TargetScan Mouse,TargetScan Human	High (predicted),Moderate (predicted)	ENSG00000167615	LENG8	-1.544
hsa-miR-486-3p	miR-486-3p (and other miRNAs w/seed GGGGCAG)	1.245	TargetScan Human	High (predicted)	ENSG00000107902	LHPP	-1.475	Pyrophosphate hydrolysis
hsa-miR-486-3p	miR-486-3p (and other miRNAs w/seed GGGGCAG)	1.245	TargetScan Human	High (predicted)	ENSG00000106683	LIMK1	-1.198	ABRA Signaling Pathway,Actin Cytoskeleton Signaling,Activin Inhibin Signaling Pathway,Axonal Guidance Signaling,CCR3 Signaling in Eosinophils,CDC42 Signaling,Chemokine Signaling,Death Receptor Signaling,EPH-Ephrin signaling,Ephrin A Signaling,Ephrin B Signaling,Ephrin Receptor Signaling,Epithelial Adherens Junction Signaling,Estrogen Receptor Signaling,Fcgamma receptor (FCGR) dependent phagocytos…
hsa-miR-486-3p	miR-486-3p (and other miRNAs w/seed GGGGCAG)	1.245	TargetScan Mouse,TargetScan Human	High (predicted),Moderate (predicted)	ENSG00000072163	LIMS2	-1.256	Cell junction organization,ILK Signaling
hsa-miR-486-3p	miR-486-3p (and other miRNAs w/seed GGGGCAG)	1.245	TargetScan Human	High (predicted)	ENSG00000123384	LRP1	-1.864	Binding and Uptake of Ligands by Scavenger Receptors,Colorectal Cancer Metastasis Signaling,Cyclophilin Signaling Pathway,Factors Promoting Cardiogenesis in Vertebrates,Hematoma Resolution Signaling Pathway,Hepatic Fibrosis Signaling Pathway,Immunogenic Cell Death Signaling Pathway,Inhibition of Matrix Metalloproteases,Iron homeostasis signaling pathway,Molecular Mechanisms of Cancer,Osteoarthrit…
hsa-miR-486-3p	miR-486-3p (and other miRNAs w/seed GGGGCAG)	1.245	TargetScan Mouse,TargetScan Human	High (predicted),Moderate (predicted)	ENSG00000160233	LRRC3	-1.503
hsa-miR-486-3p	miR-486-3p (and other miRNAs w/seed GGGGCAG)	1.245	TargetScan Mouse,TargetScan Human	High (predicted),Moderate (predicted)	ENSG00000112139	MDGA1	-1.322	Post-translational modification: synthesis of GPI-anchored proteins
hsa-miR-486-3p	miR-486-3p (and other miRNAs w/seed GGGGCAG)	1.245	TargetScan Mouse,TargetScan Human	High (predicted),Moderate (predicted)	ENSG00000161013	MGAT4B	-1.002	Asparagine N-linked glycosylation
hsa-miR-486-3p	miR-486-3p (and other miRNAs w/seed GGGGCAG)	1.245	TargetScan Human	High (predicted)	ENSG00000115648	MLPH	-1.15	MITF-M-dependent gene expression
hsa-miR-486-3p	miR-486-3p (and other miRNAs w/seed GGGGCAG)	1.245	TargetScan Mouse,TargetScan Human	High (predicted),Moderate (predicted)	ENSG00000196814	MVB12B	-1.67	Endosomal Sorting Complex Required For Transport (ESCRT),Late endosomal microautophagy
hsa-miR-486-3p	miR-486-3p (and other miRNAs w/seed GGGGCAG)	1.245	TargetScan Mouse,TargetScan Human	High (predicted),Moderate (predicted)	ENSG00000107130	NCS1	-1.067	Dopamine Receptor Signaling
hsa-miR-486-3p	miR-486-3p (and other miRNAs w/seed GGGGCAG)	1.245	TargetScan Human	High (predicted)	ENSG00000064300	NGFR	-2.423	Acetylcholine Receptor Signaling Pathway,Activin Inhibin Signaling Pathway,Acute Phase Response Signaling,Autophagy,Axonal Guidance Signaling,BEX2 Signaling Pathway,Cachexia Signaling Pathway,Cardiac Hypertrophy Signaling (Enhanced),CDK5 Signaling,Ceramide Signaling,Circadian Rhythm Signaling,CLEAR Signaling Pathway,CREB Signaling in Neurons,Dendritic Cell Maturation,Docosahexaenoic Acid (DHA) Si…
hsa-miR-486-3p	miR-486-3p (and other miRNAs w/seed GGGGCAG)	1.245	TargetScan Mouse,TargetScan Human	High (predicted),Moderate (predicted)	ENSG00000065054	NHERF2	-1.271
hsa-miR-486-3p	miR-486-3p (and other miRNAs w/seed GGGGCAG)	1.245	TargetScan Mouse,TargetScan Human	High (predicted),Moderate (predicted)	ENSG00000221890	NPTXR	-1.09
hsa-miR-486-3p	miR-486-3p (and other miRNAs w/seed GGGGCAG)	1.245	TargetScan Mouse,TargetScan Human	High (predicted)	ENSG00000175938	ORAI3	-1.032	Neutrophil Extracellular Trap Signaling Pathway,Serotonin Receptor Signaling
hsa-miR-486-3p	miR-486-3p (and other miRNAs w/seed GGGGCAG)	1.245	TargetScan Mouse,TargetScan Human	High (predicted)	ENSG00000161395	PGAP3	-1.412
hsa-miR-486-3p	miR-486-3p (and other miRNAs w/seed GGGGCAG)	1.245	TargetScan Human	High (predicted)	ENSG00000140464	PML	-1.054	Acute Myeloid Leukemia Signaling,CLEAR Signaling Pathway,ER-Mitochondrial Communication Signaling Pathway,Interferon gamma signaling,p53 Signaling,PTEN Regulation,RAR Activation,Regulation of RUNX1 Expression and Activity,Regulation of TP53 Activity through Acetylation,Senescence Pathway,SUMOylation of DNA damage response and repair proteins,SUMOylation of ubiquitinylation proteins,Sumoylation Pa…
hsa-miR-486-3p	miR-486-3p (and other miRNAs w/seed GGGGCAG)	1.245	TargetScan Mouse,TargetScan Human	High (predicted)	ENSG00000028277	POU2F2	-1.257	B Cell Receptor Signaling,IL-12 Signaling and Production in Macrophages,RNA polymerase II transcribes snRNA genes
hsa-miR-486-3p	miR-486-3p (and other miRNAs w/seed GGGGCAG)	1.245	TargetScan Mouse,TargetScan Human	High (predicted),Moderate (predicted)	ENSG00000275342	PRAG1	-1.694	RHO GTPase cycle
hsa-miR-486-3p	miR-486-3p (and other miRNAs w/seed GGGGCAG)	1.245	TargetScan Mouse,TargetScan Human	High (predicted),Moderate (predicted)	ENSG00000060656	PTPRU	-2.223	3-phosphoinositide Biosynthesis,3-phosphoinositide Degradation,D-myo-inositol (1,4,5,6)-Tetrakisphosphate Biosynthesis,D-myo-inositol (3,4,5,6)-tetrakisphosphate Biosynthesis,D-myo-inositol-5-phosphate Metabolism,Protein Kinase A Signaling,Signaling by SCF-KIT,Superpathway of Inositol Phosphate Compounds
hsa-miR-486-3p	miR-486-3p (and other miRNAs w/seed GGGGCAG)	1.245	TargetScan Human	High (predicted)	ENSG00000107551	RASSF4	-1.226
hsa-miR-486-3p	miR-486-3p (and other miRNAs w/seed GGGGCAG)	1.245	TargetScan Human	High (predicted)	ENSG00000105711	SCN1B	-1.566	Cardiac conduction,Glutaminergic Receptor Signaling Pathway (Enhanced),Gustation Pathway,L1CAM interactions,Sensory perception of taste
hsa-miR-486-3p	miR-486-3p (and other miRNAs w/seed GGGGCAG)	1.245	TargetScan Mouse,TargetScan Human	High (predicted)	ENSG00000162512	SDC3	-1.049	Cell surface interactions at the vascular wall,Glycosaminoglycan metabolism,Granulocyte Adhesion and Diapedesis,Retinoid metabolism and transport,Syndecan interactions
hsa-miR-486-3p	miR-486-3p (and other miRNAs w/seed GGGGCAG)	1.245	TargetScan Mouse,TargetScan Human	High (predicted)	ENSG00000147010	SH3KBP1	-1.048	Cargo recognition for clathrin-mediated endocytosis,Clathrin-mediated endocytosis,Clathrin-mediated Endocytosis Signaling,Reelin signalling pathway,Signaling by EGFR,Signaling by MET,Signaling by the B Cell Receptor (BCR)
hsa-miR-486-3p	miR-486-3p (and other miRNAs w/seed GGGGCAG)	1.245	TargetScan Human	High (predicted)	ENSG00000174705	SH3PXD2B	-1.12
hsa-miR-486-3p	miR-486-3p (and other miRNAs w/seed GGGGCAG)	1.245	TargetScan Human	High (predicted)	ENSG00000162105	SHANK2	-1.306	Axonal Guidance Signaling,Glutaminergic Receptor Signaling Pathway (Enhanced),Neurexins and neuroligins
hsa-miR-486-3p	miR-486-3p (and other miRNAs w/seed GGGGCAG)	1.245	TargetScan Mouse,TargetScan Human	High (predicted)	ENSG00000196517	SLC6A9	-1.484	Transport of bile salts and organic acids, metal ions and amine compounds
hsa-miR-486-3p	miR-486-3p (and other miRNAs w/seed GGGGCAG)	1.245	TargetScan Human	High (predicted)	ENSG00000183018	SPNS2	-1.88	Sphingolipid metabolism
hsa-miR-486-3p	miR-486-3p (and other miRNAs w/seed GGGGCAG)	1.245	TargetScan Human	High (predicted)	ENSG00000203772	SPRN	-1.331	Post-translational modification: synthesis of GPI-anchored proteins
hsa-miR-486-3p	miR-486-3p (and other miRNAs w/seed GGGGCAG)	1.245	TargetScan Human	High (predicted)	ENSG00000197457	STMN3	-1.169	ID1 Signaling Pathway
hsa-miR-486-3p	miR-486-3p (and other miRNAs w/seed GGGGCAG)	1.245	TargetScan Mouse,TargetScan Human	High (predicted),Moderate (predicted)	ENSG00000106089	STX1A	-1.431	Docosahexaenoic Acid (DHA) Signaling,GABA synthesis, release, reuptake and degradation,Glutaminergic Receptor Signaling Pathway (Enhanced),Huntington's Disease Signaling,Insertion of tail-anchored proteins into the endoplasmic reticulum membrane,Insulin processing,Insulin Secretion Signaling Pathway,Integration of energy metabolism,LGI-ADAM interactions,Netrin Signaling,Neurexins and neuroligins,…
hsa-miR-486-3p	miR-486-3p (and other miRNAs w/seed GGGGCAG)	1.245	TargetScan Human	High (predicted)	ENSG00000213977	TAX1BP3	-1.018	RHO GTPases Activate Rhotekin and Rhophilins
hsa-miR-486-3p	miR-486-3p (and other miRNAs w/seed GGGGCAG)	1.245	TargetScan Mouse,TargetScan Human	High (predicted),Moderate (predicted)	ENSG00000054611	TBC1D22A	-1.554
hsa-miR-486-3p	miR-486-3p (and other miRNAs w/seed GGGGCAG)	1.245	TargetScan Human	High (predicted)	ENSG00000163513	TGFBR2	-1.135	Antiproliferative Role of TOB in T Cell Signaling,Cachexia Signaling Pathway,Cardiac Hypertrophy Signaling,Cardiac Hypertrophy Signaling (Enhanced),Cellular Effects of Sildenafil (Viagra),Chronic Myeloid Leukemia Signaling,CLEAR Signaling Pathway,Colorectal Cancer Metastasis Signaling,Coronavirus Pathogenesis Pathway,CREB Signaling in Neurons,Deubiquitination,Epithelial Adherens Junction Signalin…
hsa-miR-486-3p	miR-486-3p (and other miRNAs w/seed GGGGCAG)	1.245	TargetScan Human	High (predicted)	ENSG00000035862	TIMP2	-1.212	Activation of Matrix Metalloproteinases,Glioma Invasiveness Signaling,Hepatic Fibrosis / Hepatic Stellate Cell Activation,Inhibition of Matrix Metalloproteases,Leukocyte Extravasation Signaling,Neutrophil degranulation,Signaling by TGFBR3
hsa-miR-486-3p	miR-486-3p (and other miRNAs w/seed GGGGCAG)	1.245	TargetScan Human	High (predicted)	ENSG00000006118	TMEM132A	-1.471	Post-translational protein phosphorylation,Regulation of Insulin-like Growth Factor (IGF) transport and uptake by IGFBPs
hsa-miR-486-3p	miR-486-3p (and other miRNAs w/seed GGGGCAG)	1.245	TargetScan Human	High (predicted)	ENSG00000157600	TMEM164	-1.051
hsa-miR-486-3p	miR-486-3p (and other miRNAs w/seed GGGGCAG)	1.245	TargetScan Human	High (predicted)	ENSG00000160055	TMEM234	-1.062
hsa-miR-486-3p	miR-486-3p (and other miRNAs w/seed GGGGCAG)	1.245	TargetScan Human	High (predicted)	ENSG00000028137	TNFRSF1B	-1.722	Activin Inhibin Signaling Pathway,Acute Phase Response Signaling,Apoptosis Signaling,Autophagy,Cachexia Signaling Pathway,Cardiac Hypertrophy Signaling (Enhanced),Ceramide Signaling,CLEAR Signaling Pathway,Crosstalk between Dendritic Cells and Natural Killer Cells,Death Receptor Signaling,Dendritic Cell Maturation,Docosahexaenoic Acid (DHA) Signaling,FAT10 Cancer Signaling Pathway,Gap Junction Si…
hsa-miR-486-3p	miR-486-3p (and other miRNAs w/seed GGGGCAG)	1.245	TargetScan Human	High (predicted)	ENSG00000100284	TOM1	-1.018	Neutrophil degranulation
hsa-miR-486-3p	miR-486-3p (and other miRNAs w/seed GGGGCAG)	1.245	TargetScan Human	High (predicted)	ENSG00000175662	TOM1L2	-1.008
hsa-miR-486-3p	miR-486-3p (and other miRNAs w/seed GGGGCAG)	1.245	TargetScan Human	High (predicted)	ENSG00000182704	TSKU	-1.095
hsa-miR-486-3p	miR-486-3p (and other miRNAs w/seed GGGGCAG)	1.245	TargetScan Mouse,TargetScan Human	High (predicted)	ENSG00000011105	TSPAN9	-1.712
hsa-miR-486-3p	miR-486-3p (and other miRNAs w/seed GGGGCAG)	1.245	TargetScan Mouse,TargetScan Human	High (predicted)	ENSG00000136295	TTYH3	-1.692	Ion channel transport
hsa-miR-486-3p	miR-486-3p (and other miRNAs w/seed GGGGCAG)	1.245	TargetScan Human	High (predicted)	ENSG00000197355	UAP1L1	-1.109
hsa-miR-486-3p	miR-486-3p (and other miRNAs w/seed GGGGCAG)	1.245	TargetScan Mouse,TargetScan Human	High (predicted),Moderate (predicted)	ENSG00000160293	VAV2	-1.052	Actin Cytoskeleton Signaling,Azathioprine ADME,B Cell Receptor Signaling,CDC42 Signaling,CTLA4 Signaling in Cytotoxic T Lymphocytes,DAP12 interactions,EPH-Ephrin signaling,Ephrin A Signaling,Ephrin B Signaling,Epithelial Adherens Junction Signaling,Epithelial Membrane Protein Signaling Pathway,Fc epsilon receptor (FCERI) signaling,Fc Epsilon RI Signaling,Fcgamma receptor (FCGR) dependent phagocyt…
hsa-miR-486-3p	miR-486-3p (and other miRNAs w/seed GGGGCAG)	1.245	TargetScan Mouse,TargetScan Human	High (predicted)	ENSG00000075399	VPS9D1	-1.103	Mitochondrial Dysfunction,Oxidative Phosphorylation
hsa-miR-486-3p	miR-486-3p (and other miRNAs w/seed GGGGCAG)	1.245	TargetScan Mouse,TargetScan Human	High (predicted),Moderate (predicted)	ENSG00000158195	WASF2	-1.215	Actin Cytoskeleton Signaling,Fcgamma receptor (FCGR) dependent phagocytosis,PEDF Signaling,Phagosome Formation,RHO GTPase cycle,RHO GTPases Activate WASPs and WAVEs,RHOGDI Signaling,Signaling by VEGF
hsa-miR-486-3p	miR-486-3p (and other miRNAs w/seed GGGGCAG)	1.245	TargetScan Mouse,TargetScan Human	High (predicted),Moderate (predicted)	ENSG00000188064	WNT7B	-1.762	Autism Signaling Pathway,Axonal Guidance Signaling,Basal Cell Carcinoma Signaling,Bone Mineralization Signaling Pathway,Cardiac Hypertrophy Signaling (Enhanced),CDX Gastrointestinal Cancer Signaling Pathway,Chronic Myeloid Leukemia Signaling,Class B/2 (Secretin family receptors),Colorectal Cancer Metastasis Signaling,Cyclophilin Signaling Pathway,Factors Promoting Cardiogenesis in Vertebrates,Gli…
hsa-miR-486-3p	miR-486-3p (and other miRNAs w/seed GGGGCAG)	1.245	TargetScan Human	High (predicted)	ENSG00000159733	ZFYVE28	-2.044
hsa-miR-486-3p	miR-486-3p (and other miRNAs w/seed GGGGCAG)	1.245	TargetScan Mouse,TargetScan Human	High (predicted),Moderate (predicted)	ENSG00000186187	ZNRF1	-1.213	Class I MHC mediated antigen processing and presentation
